# Effects of forest urbanization on the interplay between small mammal communities and their gut microbiota

**DOI:** 10.1101/2023.09.07.556680

**Authors:** Marie Bouilloud, Maxime Galan, Julien Pradel, Anne Loiseau, Julien Ferrero, Romain Gallet, Benjamin Roche, Nathalie Charbonnel

## Abstract

Urbanization significantly impacts wild populations, favoring urban dweller species over those that are unable to adapt to rapid and abrupt changes. One possible explanation for differential adaptative abilities between these species is that the microbiome may modulate the host phenotype rapidly through a high degree of flexibility. Conversely, under such anthropic perturbations, the microbiota composition of some species could be disrupted, resulting in dysbiosis and negative impacts on host fitness, potentially causing local extirpation. The links between the impact of urbanization on host communities and their gut microbiota have only been scarcely explored. In this study, we tested the hypothesis that the gut microbiota (GM) could play a role in host adaptation to urban environments. We addressed this question by studying several species of small terrestrial mammals sampled in forested areas along a forested gradient of urbanization (from rural forests to urban parks) during 2020 fall. The gut was collected and bacteria were described using a 16S metabarcoding approach. We tested whether urbanization led to changes in small mammal communities and in their GM. We analyzed these changes in terms of the presence and abundance of taxa and their putative functions to decipher the processes underlying these changes. We found that urbanization had marked impacts on small mammal communities and their GM, either directly or indirectly depending on small mammal species categories. The urban dweller species had a lower taxonomic diversity but a higher functional diversity and a different composition compared to urban adapter species. Their GM assembly was mostly governed by stochastic effects, which could indicate dysbiosis in these urban species. Selection processes and an overabundance of functions were detected that could be associated with adaptation to urban environments despite potential dysbiosis. Urbanization could also impact the diversity and taxonomic composition of GM in urban adapter species. However, their functional diversity and composition remained relatively stable. This observation can be explained by functional redundancy, where certain taxa express the same function. This could explain the adaptation of urban adapter species in various environments, including urban settings. We can therefore assume that there are feedback loops between the gut microbiota and the host species within communities, enabling rapid and flexible adaptation.
