## Supplementary Table 1 for "Effects of forest urbanization on the interplay between small mammal communities and their gut microbiota"

### Sheet: Title
Effects of forest urbanization on the interplay between small mammal communities and their gut microbiota
Marie Bouillouda*, Maxime Galanb, Julien Pradelb, Anne Loiseaub, Julien Ferrerob, Romain Galletb, Benjamin Rochec, Nathalie Charbonnelb
a CBGP, IRD, CIRAD, INRAE, Institut Agro, Univ Montpellier, Montpellier, France
b CBGP, INRAE, IRD, CIRAD, Institut Agro, Univ Montpellier, Montpellier, France
c MIVEGEC, IRD, CNRS, Univ Montpellier, Montpellier, France
*Corresponding author at: Centre de Biologie pour la Gestion des Populations, 750 avenue agropolis, 34988 Montferrier sur Lez, France.
Email address : marie.bouilloud@gmail.com (M. Bouilloud).
Supplementary Table 1

### Sheet: S1.Summary
Supplementary Table 1. Small mammal communities analyses
Summary of Metadata :
Title	Description
S1.1.TrappingSuccessData	The following tables exhibit the various phases of calculating trapping achievement sorted by species and sites.
S1.2.TraitsAnalyses	The unprocessed data consists of life history and ecological trait information from various databases. The presented tables showcase the outcomes of the multivariate analysis. The first table demonstrates the statistical tests performed on different variables and modalities of the traits, along with additional explanatory variables of the species' phylogenetic families. The second table displays …
S1.3. SpatialAnalyses	The unprocessed data consists of Chelsa climate data, fragmentation data, multi-level land use, and GPS coordinates. The presented table displays the outcomes of the spatial analysis utilizing multivariate PCA. It indicates the sites and variables' coordinates, contributions, correlations, and Cos2 on the first three dimensions.
S1.4.SMComunitiesAnalyses	The initial table pertains to the dataset for each species-site combination. It includes trapping achievement, presence/absence (composition), site and species coordinates, and multivariate analysis scores such as sites scores ("compoComm1" and "compoComm2"), and species scores ("Niche1" and Niche2"). The subsequent table showcases the db-RDA analysis of small mammal species composition for sites…

### Sheet: S1.1.TrappingSuccessData
S1.1. Trapping Success data
a) By sites
Site	Habitat	Type_trap	nb_trap_3d	nb_FV/ABS_3d	nb_trapping_3d	nb_real_trap= (nb_trap_3d) - (nb_FV/ABS_3d)	trapping_success_3d = (nb_trapping_3d)/(nb_real_trap_3d)
									Note
FRFMIG	forest	inra	660	29	62	631	0.098256735340729		Type_trap = type of traps (inra : living trap for small mammal ; nasse = rat living trap (big trap))
FRFCOR	forest	inra	600	62	81	538	0.150557620817844		nb_trap_3d = number of traps during 3 days
FRPDLL	forest	inra	429	67	32	362	0.0883977900552486		nb_FV/ABS_3d = number of empty closed traps during 3 days /number of missing traps during 3 days
FRPDLL	garden	nasse	21	1	0	20	0		nb_trapping_3d = number of traps trapping during three days
FRPDLL	building	inra	60	2	1	58	0.0172413793103448		nb_real_trap= (nb_trap_3d) - (nb_FV/ABS_3d) = number of open traps
FRPLTO	forest	inra	360	56	40	304	0.131578947368421		trapping_success_3d =trapping success for 3 days
FRPLTO	garden	nasse	121	32	9	89	0.101123595505618
FRPLTO	building	inra	171	10	3	161	0.0186335403726708
b) By Species
	Sites	A.flavicollis	A.sylvaticus	C.leucodon	C.russula	G.glis	M.agrestis	M.arvalis	M.glareolus	N.fodiens	S.araneus	S.coronatus	S.vulgaris	R.norvegicus	M.musculus	Soricidae sp	Apodemus sp
nb_trapping_3d	FRFMIG	11	1	9	0	5	1	0	29	0	1	1	NA	NA	0	1	3
	FRFCOR	18	13	4	0	3	2	0	39	1	0	0	NA	NA	0	0	1
	FRPDLL	8	6	0	7	0	0	0	10	0	0	0	0	0	1	0	1
	FRPLTO	0	20	0	19	0	0	1	0	0	0	0	4	9	3	0	0
	Sum	37	40	13	26	8	3	1	75	1	1	1	4	9	4	1	5
Trapping_success_3d	FRFMIG	0.0174326	0.00158479	0.0142631	0	0.00792393	0.00158479	0	0.0459588	0	0.00158479	0.00158479	0	0	0	0.0190174	0.0237718
	FRFCOR	0.0334572	0.0241636	0.00743494	0	0.00557621	0.00371747	0	0.0724907	0.00185874	0	0	0	0	0	0.00929368	0.0594796
	FRPDLL	0.0220994	0.0165746	0	0.019337	0	0	0	0.0276243	0	0	0	0	0	0.0172414	0.0179028	0.0383632
	FRPLTO	0	0.0657895	0	0.0625	0	0	0.00328947	0	0	0	0	0.0449438	0.101124	0.0186335	0.0625	0.0657895
Adjusted trapping success ATS	FRFMIG	1.75864	0.158604	1.43658	0	0.795549	0.158604	0	4.70484	0	0.158604	0.158604	0	0	0	1.92006	2.40589
	FRFCOR	3.40297	2.44603	0.746272	0	0.559181	0.37244	0	7.52525	0.186047	0	0	0	0	0	0.933714	6.13219
	FRPDLL	2.23473	1.67135	0	1.95264	0	0	0	2.8013	0	0	0	0	0	1.73917	1.8065	3.91184
	FRPLTO	0	6.80535	0	6.45385	0	0	0.32949	0	0	0	0	4.59851	10.661	1.88093	6.45385	6.80535

### Sheet: S1.2. TraitsAnalyses
S1.2. Life history and ecological traits
A.Traits data
Rodent species	Familly	DietType_nb	DietVegan	DietInv	ActivityCycle_Elton	AdultBodyMass_g	AdultHeadBodyLen_mm	AgeatEyeOpening_d	AgeatFirstBirth_d	BasalMetRate_mLO2hr	BasalMetRateMass_g	GestationLen_d	MaxLongevity_m	HomeRange_km2	HomeRange_Indiv_km2	InterbirthInterval_d	LittersPerYear	SexualMaturityAge_d	TrophicLevel	WeaningAge_d	LittersPerYear_EXT	LitterSize	HabitatBreadth	DietBreadth	HuPopDen_Min_n.km2	HuPopDen_Mean_n.km2	HuPopDen_5p_n.km2	HuPopDen_Change	Precip_Mean_mm	Temp_Mean_01degC	AET_Mean_mm	PET_Mean_mm
Apodemus_flavicollis	Muridae	4	80	0	2	3.45315712	103.12	12.7647621	75.60484	152.28	40.5	3.19867312	48	0.00125	-6.4377517	38.75	3	3.76745955	1.702	21.20068	4.22859	4.94	1.922	3.876	0	4.59985609	4	0.00536	54.15	61.52	436.47	506.65
Apodemus_sylvaticus	Muridae	4	80	0	2	3.08648664	87.51	14.3167425	85	56.98	22	3.16463081	52.8	0.00711	-4.9420425	41.28	3.75	4.05923539	2	19.36	4.0997	5.16	2	4	0	4.90356962	14	0.01	57.22	90.82	476.85	650.57
Glis_glis	Gliridae	2	100	0	2	4.85273314	167.08	28	319.37	161.57053	207.591416	3.33896731	108	0.00148	-6.6926439	171.357747	1	5.82691414	1.618	27.84	2.52388	5.17	1	4.802	2	4.68213123	12	0.01	56.59	73.6	498.45	649.12
Microtus_agrestis	Cricetidae	2	100	0	3	3.57990129	108.43714	10.43881	52.5	72.44438	29.92011	3.03109942	39.6	0.000684	-7.1808772	20.26	3.5	3.6446663	1.81281579	13.9	4.54442	4.65	1.851	4.22374074	0	3.92888012	0	0.005	43.09	4.46	356.48	393.87
Microtus_arvalis	Cricetidae	2	100	0	3	3.29212629	113.66	10.33624	49	61	22	3.04452244	36	0.000531	-7.2978393	25.15	6	3.33896731	1.83381579	17.18	4.50723	4.99	1.764	4.064	0	4.18844189	1	0.0098	44.24	41.41	415.16	522.76
Mus_musculus	Muridae	3	80	0	1	2.9601051	100.79272	16.24517	139.5	56.76	35.7	2.97552957	72	0.000516	-7.3906415	78.06775	4.5	4.16991575	3	21.5	3.62347	5.54	2	1	17.609	4.64272012	29.8695	0.11235606	68.69805	195.9539	733.87068	1419.98548
Myodes_glareolus	Cricetidae	3	80	0	3	3.03158193	106.38	12.6522225	83.22	57.2	21.9	2.98264703	58.8	0.000952	-6.7171349	21.75	3.5	3.71137453	2	19.73	4.52252	4.31	2	5	0	4.25006544	1	0.000365	49.95	38.21	398.06	438.62
Rattus_norvegicus	Muridae	4	70	0	1	5.64505813	181.47396	15.1514921	91.25	162.33973	182.0091	3.07915388	60.0845129	0.00293	-5.979536	72.26652	3.5	4.01150628	1	25.37	3.2328963	8.99	2	1	10.078	4.59812829	17.34325	0.11536869	89.6061	202.747479	949.1939	1485.03998
Sciurus_vulgaris	Sciuridae	3	100	0	0	5.80814249	213.17	31.25	273.75	406.51101	682.06825	3.63758616	144	0.05	-2.9957323	91.25	2	5.88846236	2	64.51	1.96996	4.5	2	5	0	3.57571076	0	-0.00874	37.04	-36.49	331.4	375.28
Crocidura_russula	Soricidae	3	0	50	1	2.29152414563462	69.29	10	95.2	29.79	10.1	3.36729582998647	38.4	0.000165903	-8.35592504382011	28.5	NA	4.20289996877645	3	23.82	4	4.04	1	2	3	5.02978411293502	18	0.01	59.06	100.48	509.8	736.05
Crocidura_leucodon	Soricidae	3	0	50	1	2.3869262414278	NA	NA	NA	29.83	11.7	3.43366457179966	36	NA	NA	NA	NA	4.67432304467641	2	23.36	NA	3.36	1	3	1	4.72348641280613	9	0.02	51.26	80.31	471.93	672.82
Neomys_fodiens	Soricidae	3	0	40	3	2.72523502585631	81.94	22	NA	66.83	14.1	3.0624559055969	36	0.000156744	-8.6814960641361	59	2	5.76900825957391	2	35.34	NA	6.39	3	3	0	3.96840333886425	0	-0.0000854645606245314	43.41	17.7	372.49	428.83
Sorex_araneus	Soricidae	2	0	70	3	2.2170272046324	72.78	16	NA	60.23	8.05	3.06805293513362	24	0.000446055	-7.55324817833876	44.56	2	5.74588365067484	2	21.43	NA	6.56	2	5	0	3.95489090565532	0	0.00449268020716463	42.08	10.32	362.33	416.88
Sorex_coronatus	Soricidae	2	0	70	3	2.2321626286975	72.99	NA	NA	51.3	9	3.1776370768516	13.5	0.0003073	-7.89185119506594	NA	2.75	5.62913076496042	3	29.8	NA	4.94	1	1	3	5.07511131328062	13	0.01	64.15	90.54	510.1	593.45
PanTHERIA - for Rodents : Han et al., 2016 and for Insectivora : Jones et al., 2009 - EltonTraits for diet type and activity cycle
Pantheria : Jones, K.E. et al. (2009) “Pantheria: A species‐level database of life history, ecology, and geography of extant and recently extinct mammals,” Ecology, 90(9), pp. 2648–2648. Available at: https://doi.org/10.1890/08-1494.1.
Han, B.A., Kramer, A.M. and Drake, J.M. (2016) “Global patterns of zoonotic disease in mammals,” Trends in Parasitology, 32(7), pp. 565–577. Available at: https://doi.org/10.1016/j.pt.2016.04.007.
Wilman, H. et al. (2014) “ELTONTRAITS 1.0: Species-level foraging attributes of the world's birds and mammals,” Ecology, 95(7), pp. 2027–2027. Available at: https://doi.org/10.1890/13-1917.1.
B. Multivariate Analyses on the traits
Variables			Small mammal species
Dim1				Dim1= speciesTHV1	Dim2= speciesTHV2
	correlation	p.value	Apodemus_flavicollis	0.66462696	0.8584712
AdultBodyMass_g	0.8866748	2.385488e-05	Apodemus_sylvaticus	0.34813405	1.0213351
DietVegan	0.6420902	1.329275e-02	Glis_glis	0.25242533	-0.7376995
TrophicLevel	-0.6992332	5.385722e-03	Microtus_agrestis	0.17373900	-1.0098431
	R2	p.value	Microtus_arvalis	-0.05315058	-0.4429188
Familly	0.6677527	0.02812981	Mus_musculus	0.06777005	2.0167500
	Estimate	p.value	Myodes_glareolus	-0.22426793	-0.2904840
Familly=Soricidae	-2.257729	0.006981141	Rattus_norvegicus	3.74277871	2.9302727
Dim2			Sciurus_vulgaris	3.27072520	-3.1836698
	correlation	p.value	Crocidura_russula	-2.46400596	1.0276501
HuPopDen_Change	0.7609770	0.001572730	Crocidura_leucodon	-1.53728120	0.3325165
HuPopDen_Mean_n.km2	0.7110897	0.004354038	Neomys_fodiens	-0.02104180	-1.0901452
DietType_nb	0.5493633	0.041866199	Sorex_araneus	-1.01039053	-1.3281404
SexualMaturityAge_d	-0.5445335	0.044077027	Sorex_coronatus	-3.21006130	-0.1040949
HomeRange_km2	-0.5464288	0.043199534
	R2	p.value
Familly	0.7731292	0.005651872
	Estimate	p.value
Familly=Muridae	2.312345	0.002988449
Familly=Sciuridae	-2.578032	0.023953924

### Sheet: S1.3. SpatialAnalyses
S1.3. Spatial analyses
A. Data
	Coordinate			Chelsa		Fragmentation					Land Use : Buffer 3 code 3														Land Use : Buffer 3 code 1
Site	X_longitude	Y_latitude	altitude_m	mean_temp_an	prec_amount	area_mn	shape_mn	Mesh	enn_mn	contig_mn	Broad-leavedforest	Complexcultivation	Coniferousforest	Continuousurbanfabric	DiscontinuousFabric	Greenurbanareas	Industrial	Mixedforest	NaturalAgri	Naturalgrasslands	Non-irrigatedarableland	Pastures	Sportandleisurefacilities	Watercourses	Agri	Arti	Forest	Water
FRFMIG	6.159983312000001	46.76274058	1041	7.15	1810.1	88.341412	1.685800	1813.5242593	31.53874	0.5847998	0.116141030025165	0.00758655332004915	0.643495307453828	0	0	0	0	0.0818757200079606	0.0240373452789609	0.0199038863070137	0	0.106960157607024	0	0	0.138584056	0.00000000	0.8614159	0.00000000
FRPDLL	4.721469184	45.789820811	275	11.85	824.0	13.697163	1.999013	102.0490505	65.84463	0.5877635	0.199750416951169	0.113152203551698	0	0	0.323331037177032	0.0528564212966321	0.0399402473345969	0	0.0222809384632316	0	0.0225134097533974	0.170325900235097	0.0558494252371465	0	0.328272452	0.47197713	0.1997504	0.00000000
FRPLTO	4.855305777398834	45.77803892289162	170	12.45	829.8	2.329952	2.033486	0.3687158	106.79134	0.6925389	0	0.00581705870691229	0	0.205554063810629	0.473167378028467	0.0552568420024772	0.114856189363991	0	0	0	0	0.00072187837493996	0.0597677345415906	0.0848588551709932	0.006538937	0.90860221	0.0000000	0.08485886
FRFCOR	5.625495501	45.934770803999996	975	7.85	1611.8	25.467620	2.268980	681.5544961	47.47026	0.6286258	0.0619118215774335	0.191071434981823	0.292552681656305	0	0.0224695686265588	0	0	0.205058155411723	0.00775396680846517	0.0279586378187797	0.000394437575771257	0.190829295543141	0	0	0.390049135	0.02246957	0.5874813	0.00000000
note :
area_mn = patch area (level class)
shape_mn = shape index (ratio between perimeter of class and min perimeter [more compact])
Mesh = effective mesh size aggregation metric
enn_mn = euclidean nearest neighbor distance aggregation metric
contig_mn = contiguity index (connectivity between class)
The variable name refers to the simplified legend from Corine Land Cover.
Chelsa : Karger, D. N., Conrad, O., Böhner, J., Kawohl, T., Kreft, H., Soria-Auza, R. W., Zimmermann, N. E., Linder, H. P., & Kessler, M. (2017). Climatologies at high resolution for the earth’s land surface areas. Scientific Data, 4. https://doi.org/10.1038/SDATA.2017.122
CORINE Land Cover | Données et études statistiques. Retrieved June 10, 2022, from https://www.statistiques.developpement-durable.gouv.fr/corine-land-cover-0
Landscapemetric package : Hesselbarth, M. H. K., Sciaini, M., With, K. A., Wiegand, K., & Nowosad, J. (2019). landscapemetrics: an open-source R tool to calculate landscape metrics. Ecography, 42(10), 1648–1657. https://doi.org/10.1111/ECOG.04617
B. Multivariate Analyses
PCA : Principal Component Analysis
Coordinates sites		FRFCOR	FRFMIG	FRPDLL	FRPLTO
Axe 1	Urbanisation score	-0.3972160	-2.6050242	0.2395065	2.7627337
Axe 2	Management score	1.8422174	-1.4138414	0.7006282	-1.1290042
Full	Distance	2.03	2.97	1.43	3.31
Variables				Sites
Coordinate	Dim.1	Dim.2	Dim.3	Coordinate	Dim.1	Dim.2	Dim.3
AreaForest	-0.9052558	-0.398739172	0.1466938	FRFCOR	-0.3972160	1.8422174	0.7650527
ShapeForest	0.5065003	0.811866227	0.2903975	FRFMIG	-2.6050242	-1.4138414	0.1245253
Arti	0.9159564	-0.327488880	-0.2318940	FRPDLL	0.2395065	0.7006282	-1.2230170
ContigForest	0.8442723	-0.166812138	0.5092916	FRPLTO	2.7627337	-1.1290042	0.3334390
Agri	-0.3598397	0.914527173	-0.1848119	Cos2	Dim.1	Dim.2	Dim.3
Forest	-0.9493214	0.002409911	0.3142979	FRFCOR	0.03814025	0.8203740 0	.141485775
Correlation	Dim.1	Dim.2	Dim.3	FRFMIG	0.77110051	0.2271375 0	.001761988
AreaForest	-0.9052558	-0.398739172	0.1466938	FRPDLL	0.02806408	0.2401549 0	.731781065
ShapeForest	0.5065003	0.811866227	0.2903975	FRPLTO	0.84633503	0.1413368 0	.012328128
Arti	0.9159564	-0.327488880	-0.2318940	Contribution	Dim.1	Dim.2	Dim.3
ContigForest	0.8442723	-0.166812138	0.5092916	FRFCOR	1.0781784	47.410588 2	6.5112340
Agri	-0.3598397	0.914527173	-0.1848119	FRFMIG	46.3725203	27.925115	0.7023648
Forest	-0.9493214	0.002409911	0.3142979	FRPDLL	0.3919872	6.857547 6	7.7504660
Cos2	Dim.1	Dim.2	Dim.3	FRPLTO	52.1573142	17.806751	5.0359352
AreaForest	0.82	1.589929e-01	0.02
ShapeForest	0.26	6.591268e-01	0.08
Arti	0.84	1.072490e-01	0.05
ContigForest	0.71	2.782629e-02	0.26
Agri	0.13	8.363600e-01	0.03
Forest	0.90	5.807670e-06	0.10
Contribution	Dim.1	Dim.2	Dim.3
AreaForest	22.399574	8.884467e+00	3.898796
ShapeForest	7.012236	3.683176e+01	15.278932
Arti	22.932257	5.993033e+00	9.742855
ContigForest	19.483289	1.554923e+00	46.993769
Agri	3.539283	4.673549e+01	6.188238
Forest	24.633360	3.245305e-04	17.897410

### Sheet: S1.4.SMCommunitiesAnalyses
S1.4. Small mammal communities analyses
a) Summary
Summary with composition and trapping success for each species in each sampling site and the result of CCA axis scores: CompoComm1: Sites coordinates on the first axis; CompoComm2: Sites coordinates on the second axis; Niche1: species coordinates on the first axis; Niche2: on the second axis
Species	Sites	Species-Site	Composition	Trapping_success	CompoComm1	CompoComm2	Niche 1	Niche 2
Apodemus flavicollis	FRFCOR	Af-FRFCOR	1	0.0334572	0.89	-0.0509889	0.87	-0.341376547
Apodemus sylvaticus	FRFCOR	As-FRFCOR	1	0.0241636	0.89	-0.0509889	-0.33	-0.003941871
Crocidura leucodon	FRFCOR	Cl-FRFCOR	1	0.00743494	0.89	-0.0509889	1.24	0.889726289
Crocidura russula	FRFCOR	Cr-FRFCOR	0	0	0.89	-0.0509889	-0.72	-0.222688158
Glis glis	FRFCOR	Gg-FRFCOR	1	0.00557621	0.89	-0.0509889	1.22	0.778824647
Microtus agrestis	FRFCOR	Mr-FRFCOR	1	0.00371747	0.89	-0.0509889	1.12	0.327326036
Microtus arvalis	FRFCOR	Ma-FRFCOR	0	0	0.89	-0.0509889	-1.02	0.326498824
Myodes glareolus	FRFCOR	Mg-FRFCOR	1	0.0724907	0.89	-0.0509889	0.98	-0.003941871
Neomys fodiens	FRFCOR	Nf-FRFCOR	1	0.00185874	0.89	-0.0509889	1.02	-0.139962459
Sorex araneus	FRFCOR	Sa-FRFCOR	0	0	0.89	-0.0509889	1.35	1.424628362
Sorex coronatus	FRFCOR	Sc-FRFCOR	0	0	0.89	-0.0509889	1.35	1.424628362
Sciurus vulgaris	FRFCOR	Sv-FRFCOR	0	0	0.89	-0.0509889	-1.02	0.326498824
Rattus norvegicus	FRFCOR	Rn-FRFCOR	0	0	0.89	-0.0509889	-1.02	0.326498824
Mus musculus	FRFCOR	Mm-FRFCOR	0	0	0.89	-0.0509889	-0.41	-0.809385535
Apodemus flavicollis	FRPDLL	Af-FRPDLL	1	0.0220994	0.22	-0.0509889	0.87	-0.341376547
Apodemus sylvaticus	FRPDLL	As-FRPDLL	1	0.0165746	0.22	-0.7423991	-0.33	-0.117353054
Crocidura leucodon	FRPDLL	Cl-FRPDLLL	0	0	0.22	-0.7423991	1.24	0.889726289
Crocidura russula	FRPDLL	Cr-FRPDLL	1	0.019337	0.22	-0.7423991	-0.72	-0.222688158
Glis glis	FRPDLL	Gg-FRPDLL	0	0	0.22	-0.7423991	1.22	0.778824647
Microtus agrestis	FRPDLL	Mr-FRPDLL	0	0	0.22	-0.7423991	1.12	0.327326036
Microtus arvalis	FRPDLL	Ma-FRPDLL	0	0	0.22	-0.7423991	-1.02	0.326498824
Myodes glareolus	FRPDLL	Mg-FRPDLL	1	0.0276243	0.22	-0.7423991	0.98	-0.003941871
Neomys fodiens	FRPDLL	Nf-FRPDLL	0	0	0.22	-0.7423991	1.02	-0.139962459
Sorex araneus	FRPDLL	Sa-FRPDLL	0	0	0.22	-0.7423991	1.35	1.424628362
Sorex coronatus	FRPDLL	Sc-FRPDLL	0	0	0.22	-0.7423991	1.35	1.424628362
Sciurus vulgaris	FRPDLL	Sv-FRPDLL	0	0	0.22	-0.7423991	-1.02	0.326498824
Rattus norvegicus	FRPDLL	Rn-FRPDLL	0	0	0.22	-0.7423991	-1.02	0.326498824
Mus musculus	FRPDLL	Mm-FRPDLL	1	0.0172414	0.22	-0.7423991	-0.41	-0.809385535
Apodemus flavicollis	FRFMIG	Af-FRFMIG	1	0.0174326	1.17	0.5189980	0.87	-0.341376547
Apodemus sylvaticus	FRFMIG	As-FRFMIG	1	0.00158479	1.17	0.5189980	-0.33	-0.117353054
Crocidura leucodon	FRFMIG	Cl-FRFMIG	1	0.0142631	1.17	0.5189980	1.24	0.889726289
Crocidura russula	FRFMIG	Cr-FRFMIG	0	0	1.17	0.5189980	-0.72	-0.222688158
Glis glis	FRFMIG	Gg-FRFMIG	1	0.00792393	1.17	0.5189980	1.22	0.778824647
Microtus agrestis	FRFMIG	Mr-FRFMIG	1	0.00158479	1.17	0.5189980	1.12	0.327326036
Microtus arvalis	FRFMIG	Ma-FRFMIG	0	0	1.17	0.5189980	-1.02	0.326498824
Myodes glareolus	FRFMIG	Mg-FRFMIG	1	0.0459588	1.17	0.5189980	0.98	-0.003941871
Neomys fodiens	FRFMIG	Nf-FRFMIG	0	0	1.17	0.5189980	1.02	-0.139962459
Sorex araneus	FRFMIG	Sa-FRFMIG	1	0.00158479	1.17	0.5189980	1.35	1.424628362
Sorex coronatus	FRFMIG	Sc-FRFMIG	1	0.00158479	1.17	0.5189980	1.35	1.424628362
Sciurus vulgaris	FRFMIG	Sv-FRFMIG	0	0	1.17	0.5189980	-1.02	0.326498824
Rattus norvegicus	FRFMIG	Rn-FRFMIG	0	0	1.17	0.5189980	-1.02	0.326498824
Mus musculus	FRFMIG	Mm-FRFMIG	0	0	1.17	0.5189980	-0.41	-0.809385535
Apodemus flavicollis	FRPLTO	Af-FRPLTO	0	0	-0.86	0.1189449	0.87	-0.341376547
Apodemus sylvaticus	FRPLTO	As-FRPLTO	1	0.0657895	-0.86	0.1189449	-0.33	-0.117353054
Crocidura leucodon	FRPLTO	Cl-FRPLTO	0	0	-0.86	0.1189449	1.24	0.889726289
Crocidura russula	FRPLTO	Cr-FRPLTO	1	0.0625	-0.86	0.1189449	-0.72	0.326498824
Glis glis	FRPLTO	Gg-FRPLTO	0	0	-0.86	0.1189449	1.22	0.778824647
Microtus agrestis	FRPLTO	Mr-FRPLTO	0	0	-0.86	0.1189449	1.12	0.327326036
Microtus arvalis	FRPLTO	Ma-FRPLTO	1	0.00328947	0.89	0.1189449	-1.02	0.326498824
Myodes glareolus	FRPLTO	Mg-FRPLTO	0	0	-0.86	0.1189449	0.98	-0.003941871
Neomys fodiens	FRPLTO	Nf-FRPLTO	0	0	-0.86	0.1189449	1.02	-0.139962459
Sorex araneus	FRPLTO	Sa-FRPLTO	0	0	-0.86	0.1189449	1.35	1.424628362
Sorex coronatus	FRPLTO	Sc-FRPLTO	0	0	-0.86	0.1189449	1.35	1.424628362
Sciurus vulgaris	FRPLTO	Sv-FRPLTO	1	0.0449438	-0.86	0.1189449	-1.02	0.326498824
Rattus norvegicus	FRPLTO	Rn-FRPLTO	1	0.101124	-0.86	0.1189449	-1.02	0.326498824
Mus musculus	FRPLTO	Mm-FRPLTO	1	0.0186335	-0.86	0.1189449	-0.41	-0.809385535
b) db-RDA analyses
Sites
Model:	capscale(formula = dist ~ urbanisationScore + managementScore, data = samples, permuation = 9999)
	Df	SumOfSqs	F	Pr(>F)
Urbanisation score	1	0.52381	5.3616	0.04167	*
Management score	1	0.11011	1.1270	0.58333
Residual	1	0.09770
Better model	R2.adj	Df	AIC	F	Pr(>F)
Urbanisation scores	0.57395	1	-3.4353	5.0414	0.04167
All variables	0.59940
Species
Model:	capscale(formula = dist ~ speciesTHV1 + speciesTHV2 + speciesTHV1:speciesTHV2, data = specTHV, permuation = 9999)
	Df	SumOfSqs	F	Pr(>F)
speciesTHV1	1	0.55492	1.7633	0.118
speciesTHV2	1	0.48098	1.5284	0.142
speciesTHV1:speciesTHV2	1	0.76106	2.4184	0.040	*
Residual	10	3.14696
The better model = Null model
PCA of sites = PCA1 "Urbanization score"; PCA2 "Management score"
PCA of taits species = PCA1 "Species THV1"; PCA2 "SpeciesTHV2"
