## Supplementary Table 3 for "Effects of forest urbanization on the interplay between small mammal communities and their gut microbiota"

### Sheet: Title
Effects of forest urbanization on the interplay between small mammal communities and their gut microbiota
Marie Bouillouda*, Maxime Galanb, Julien Pradelb, Anne Loiseaub, Julien Ferrerob, Romain Galletb, Benjamin Rochec, Nathalie Charbonnelb
a CBGP, IRD, CIRAD, INRAE, Institut Agro, Univ Montpellier, Montpellier, France
b CBGP, INRAE, IRD, CIRAD, Institut Agro, Univ Montpellier, Montpellier, France
c MIVEGEC, IRD, CNRS, Univ Montpellier, Montpellier, France
*Corresponding author at: Centre de Biologie pour la Gestion des Populations, 750 avenue agropolis, 34988 Montferrier sur Lez, France.
Email address : marie.bouilloud@gmail.com (M. Bouilloud).
Supplementary Table 3

### Sheet: S3.Metadata
Supplementary Table S3. Beta diversity metrics and statistics for the gut microbiome
Summary of Metadata :
Table	Analyse	Description
S3.1	dbRDA	Testing the intergroup homogeneity of gut microbiota composition using Permanova's Capscale function, followed by a post hoc test to compare differences between the groups.
S3.2	Mantel	The primary table utilized the Mantel test to assess the phylogenetic distance among small mammal hosts and the dissimilarities in their gut microbiota composition. We also utilized this method to examine the connections between the niche of small mammal species and gut microbiota composition. Concordance was evaluated using A) Weighted UniFrac distance at the taxonomy level, and B) Bray Curtis d…
S3.3	Betadisper	Testing the intragroup dispersion of gut microbiota composition using betadisper with Permanova, and conducting a post hoc Tukey test to compare modalities and identify any significant differences.
S3.4	DESeq2	A table displaying the DESeq2 results, indicating differential abundance of taxa at the family level, as well as function at the pathway and enzyme levels within the species-communities groups.
S3.5	NullModel	BNTI is an index based on null models that evaluates the assembly and turnover of gut microbiota. Our study specifically focuses on quantifying the proportion of stochasticity and selection. The tables display the assembly of microbial communities and their turnover, with a chi-square test used to determine if the observed results are significantly different from the expected results. We assess t…

### Sheet: S3.1.Homogenity
Supplementary Table S3.1. Composition Homogeneity of gut microbiota
a) db-RDA
#ASVs
Distance	Variables	F	P	Best model	R2 all	R2 ajusted(varpart)
Weighted unifrac	Site	9.0614	0.001	yes	0.35135	0.08
	Species	12.5733	0.001	yes		0.32
	Maturity	1.9336	0.041	no
	Sex	1.5804	0.102	no
	Site:Species	1.2613	0.124	no		0.07
#Functions (Pathway)
Distance	Variables	F	P	Best model	R2 all	R2 ajusted (varpart)
Bray Curtis	Site	7.7107	0.001	yes	0.26319	0.08
	Species	8.5891	0.001	yes		0.25
	Maturity	1.6005	0.112	no
	Sex	1.1257	0.285	no
	Site:Species	1.1074	0.308	no		0.07
b)Pairwise adonis
ASV	Wuni			Func	ptw
	F	Pr(>F)			F	Pr(>F)	Sign
Cl-Af	12.736	0.001	***	Af-As	2.0940	0.006	**
Cl-Mg	17.038	0.001	***	Af-Cr	10.7349	0.001	***
Cl-As	16.65	0.001	***	Af-Cr	13.8460	0.001	***
Cl-Cr	2.3146	0.038	*	Af-Mm	5.8936	0.001	***
Cl-Rn	12.307	0.001	***	Af-Mg	3.0907	0.002	**
Cl-Mm	5.2841	0.003	**	Af-Rn	7.7491	0.001	***
Af-Mg	9.2323	0.001	***	As -Cl	17.0413	0.001	***
Af-As	1.8572	0.079		As-Cr	16.0424	0.001	***
Af-Cr	37.81	0.001	***	As-Mm	6.7128	0.001	***
Af-Rn	17.229	0.001	***	As-Mg	2.5906	0.004	**
Af-Mm	12.998	0.001	***	As-Rn	8.8038	0.001	***
Mg-As	10.077	0.001	***	Cl-Cr	2.8049	0.013	*
Mg-Cr	46.39	0.001	***	Cl-Mm	4.3519	0.005	**
Mg-Rn	18.798	0.001	***	Cl-Mg	15.7684	0.001	***
Mg-Mm	15.386	0.001	***	Cl-Rn	7.9977	0.001	***
As-cr	44.547	0.001	***	Cr-Mm	1.9180	0.054	.
As-Rn	19.234	0.001	***	Cr-Mg	15.1614	0.001	***
As-Mm	13.786	0.001	***	Cr-Rn	3.2532	0.007	**
Cr-Rn	18.385	0.001	***	Mm-Mg	6.2935	0.001	***
Cr-Mm	5.1507	0.001	***	Mm-Rn	1.7959	0.106
Rn-Mm	8.6655	0.001	***	Mg-Rn	8.6672	0.001	***
FRFMIG vs FRFCOR	2.5705	0.021	*	FRFCOR vs FRFMIG	1.8721	0.023	*
FRFMIG vs FRPLTO	9.1328	0.001	***	FRFCOR vs FRPDLL	2.5551	0.001	***
FRFMIG vs FRPDLL	3.4151	0.002	**	FRFCOR vs FRPLTO	7.2137	0.001	***
FRFCOR vs FRPLTO	14.735	0.001	***	FRFMIG vs FRPDLL	2.9294	0.002	**
FRFCOR vs FRPDLL	3.6725	0.002	**	FRFMIG vs FRPLTO	5.7427	0.001	***
FRPLTO vs FRPDLL	7.0019	0.001	***	FRPDLL vs FRPLTO	3.0549	0.001	***
Interaction - Species
Groups	Distance	R2	F	Pr(>F)
As	Wuni	Not sign	1.6044	0.052
	Ptw	Not sign	1.4555	0.1089
	Distance	pairwise	F	Pr(>F)
	wuni	FRFCOR vsFRPDLL	1.4498	0.135	not sign
		FRFCOR vs FRPLTO	1.4280	0.085
		FRPDLL vs FRPLTO	1.5643	0.061
	Ptw	FRFCOR vs FRPDLL	1.6754	0.070
		FRFCOR vs FRPLTO	1.0673	0.353
		FRPDLL vs FRPLTO	1.6171	0.105
Af	Distance	R2	F	Pr(>F)
	Wuni	0.047099	2.038	0.0198	*
	Ptw	0.092526	3.2207	0.009901	**
	Distance	pairwise	F	Pr(>F)
	wuni	FRFCOR vs FRFMIG	1.1579	0.276
		FRFCOR vs FRPDLL	2.1025	0.014	*
		FRFMIG vs FRPDLL	2.7335	0.011	*
	Ptw	FRFCOR vs FRFMIG	2.1980	0.029	*
		FRFCOR vs FRPDLL	2.5898	0.009	**
		FRFMIG vs FRPDLL	4.4207	0.002	**
Mg	Distance	R2	F	Pr(>F)
	Wuni	0.03654	1.8713	0.0198	*
	Ptw	Not sign	1.5766	0.08911	.
	Distance	pairwise	F	Pr(>F)
	wuni	FRFCOR.vs FRFMIG	1.1181	0.287
		FRFCOR vs FRPDLL	1.8448	0.042	*
		FRFMIG vs FRPDLL	2.2621	0.007	**
	Ptw	Not sign
Interactions - Site
FRFMIG	Distance	R2	F	Pr(>F)
	Wuni	0.25543	7.989	0.009901	**
	Ptw	0.27452	8.8382	0.009901	**
	Distance	pairwise	F	Pr(>F)
	Wuni	Af-As	7.4884	0.001	***
		Af-Mg	2.6652	0.013	*
		Cl-Mg	10.6624	0.001	***
	Ptw	Af-As	7.9741	0.001	***
		Af-Mg	2.1255	0.042	*
		Cl-Mg	12.3104	0.001	***
FRFCOR	Distance	R2	F	Pr(>F)
	Wuni	0.080265	3.5143	0.009901	**
	Ptw	0.070976	3.2416	0.009901	**
	Distance	pairwise	F	Pr(>F)
	Wuni	Af-As	1.5747	0.075	.
		Af-Mg	3.5991	0.002	**
		As-Mg	3.7566	0.001	***
	Ptw	Af-As	2.2941	0.016	*
		Af-Mg	3.5273	0.002	**
		As-Mg	2.5208	0.009	**
FRPDLL	Distance	R2	F	Pr(>F)
	Wuni	0.35506	7.852	0.009901	**
	Ptw	0.20421	4.2781	0.009901	**
	Distance	pairwise	F	Pr(>F)
	Wuni	Af-As	1.1568	0.261
		Af-Cr	11.2899	0.001	***
		Af-Mg	4.3206	0.001	***
		As-Cr	10.2048	0.001	***
		As-Mg	4.1310	0.001	***
		Cr-Mg	9.7580	0.001	***
	Ptw	Af-As	1.8560	0.055	.
		Af-Cr	4.1198	0.001	***
		Af-Mg	2.8900	0.009	**
		As-Cr	4.8306	0.001	***
		As-Mg	2.6798	0.021	*
		Cr-Mg	5.1459	0.001	***
FRPLTO	Distance	R2	F	Pr(>F)
	Wuni	0.37721	13.72	0.009901	**
	Ptw	0.19671	6.3678	0.009901	**
	Distance	pairwise	F	Pr(>F)
	Wuni	As-Cr	15.6298	0.001	***
		As-Mm	7.3822	0.001	***
		As-Rn	9.4970	0.001	***
		Cr-Mm	3.9026	0.001	***
		Cr-Rn	11.8173	0.001	***
		Mm-Rn	6.2172	0.001	***
	Ptw	As-Cr	10.5282	0.001	***
		As-Mm	5.1778	0.001	***
		As-Rn	7.2484	0.001	***
		Cr-Mm	2.0908	0.054	.
		Cr-Rn	3.4760	0.003	**
		Mm-Rn	1.7959	0.116

### Sheet: S3.2. Mantel
Supplementary Table S3.2. Mantel test
A) Mantel Test
B) Partial Mantel test

### Sheet: S3.3.Betadisper
Supplementary Table S3.C.Betadisper
1. Betadisper test
		Fvalue	Pr(>F)
Site	wuni	17.537	3.163e-10	***
	Ptw	11.728	3.778e-07	***
Species	wuni	6.6656	1.769e-06	***
	Ptw	31.854	<2.2e-16	***
SpeciesSite	wuni	5.0624	9.373e-08	***
	Ptw	16.303	<2.2e-16	***
2. Post Hoc test (Tukey)
wuni					ptw
	diff	lwr	upr	padj		diff	lwr	upr	padj
FRFCOR-FRFMIG	-0.046775259	-0.093241787	-0.0003087309	0.0478140	FRFCOR-FRFMIG	-0.035365445	-0.068678415	-0.002052475	0.0326518
FRPDLL-FRFMIG	-0.051333553	-0.103332350	0.0006652449	0.0544479	FRPDLL-FRFMIG	-0.030966197	-0.068245384	0.006312990	0.1406307
FRPLTO-FRFMIG	0.053667132	0.008000035	0.0993342281	0.0139308	FRPLTO-FRFMIG	0.025619444	-0.007120394	0.058359283	0.1816230
FRPDLL-FRFCOR	-0.004558294	-0.052390231	0.0432736434	0.9947094	FRPDLL-FRFCOR	0.004399249	-0.029892616	0.038691113	0.9873320
FRPLTO-FRFCOR	0.100442391	0.059582839	0.1413019421	0.0000000	FRPLTO-FRFCOR	0.060984890	0.031691696	0.090278084	0.0000011
FRPLTO-FRPDLL	0.105000684	0.057944976	0.1520563923	0.0000002	FRPLTO-FRPDLL	0.056585641	0.022850274	0.090321008	0.0001265
	diff	lwr	upr	padj		diff	lwr	upr	padj
Af-Mg	0.016132764	-0.02967608	0.06194160	0.9419647	Af-Mg	0.014379981	-0.012721945	0.04148191	0.6956280
As-Mg	-0.007966576	-0.05178483	0.03585168	0.9981793	As-Mg	-0.004003588	-0.029927820	0.02192064	0.9992790
Mm-Mg	0.019848177	-0.06010307	0.09979942	0.9899651	Mm-Mg	0.050974079	0.003672451	0.09827571	0.0255026
Rn-Mg	-0.012125028	-0.08620778	0.06195772	0.9989955	Rn-Mg	0.005201889	-0.038627755	0.04903153	0.9998428
Cr-Mg	0.090528447	0.03783679	0.14322010	0.0000144	Cr-Mg	0.118533818	0.087359805	0.14970783	0.0000000
Cl-Mg	0.071375680	-0.02198726	0.16473862	0.2607148	Cl-Mg	0.107217811	0.051981411	0.16245421	0.0000006
As-Af	-0.024099339	-0.06972234	0.02152366	0.7000771	As-Af	-0.018383569	-0.045375548	0.00860841	0.4005380
Mm-Af	0.003715413	-0.07723902	0.08466985	0.9999994	Mm-Af	0.036594097	-0.011301049	0.08448924	0.2613808
Rn-Af	-0.028257791	-0.10342210	0.04690651	0.9217125	Rn-Af	-0.009178092	-0.053647619	0.03529144	0.9963101
Cr-Af	0.074395683	0.02019393	0.12859743	0.0012025	Cr-Af	0.104153837	0.072086405	0.13622127	0.0000000
Cl-Af	0.055242916	-0.03898053	0.14946636	0.5864528	Cl-Af	0.092837830	0.037092328	0.14858333	0.0000298
Mm-As	0.027814752	-0.05203016	0.10765966	0.9448487	Mm-As	0.054977667	0.007738949	0.10221638	0.0112929
Rn-As	-0.004158452	-0.07812643	0.06980953	0.9999981	Rn-As	0.009205477	-0.034556267	0.05296722	0.9959026
Cr-As	0.098495022	0.04596485	0.15102520	0.0000015	Cr-As	0.122537406	0.091458931	0.15361588	0.0000000
Cl-As	0.079342256	-0.01392964	0.17261415	0.1531711	Cl-As	0.111221399	0.056038862	0.16640394	0.0000002
Rn-Mm	-0.031973204	-0.13168992	0.06774351	0.9629155	Rn-Mm	-0.045772189	-0.104767684	0.01322331	0.2442833
Cr-Mm	0.070680270	-0.01435843	0.15571897	0.1740870	Cr-Mm	0.067559739	0.017248213	0.11787127	0.0016907
Cl-Mm	0.051527504	-0.06324100	0.16629600	0.8340150	Cl-Mm	0.056243733	-0.011656861	0.12414433	0.1772857
Cr-Rn	0.102653474	0.02310705	0.18219990	0.0030280	Cr-Rn	0.113331929	0.066269805	0.16039405	0.0000000
Cl-Rn	0.083500708	-0.02725967	0.19426108	0.2766652	Cl-Rn	0.102015922	0.036486659	0.16754518	0.0001259
Cl-Cr	-0.019152767	-0.11690765	0.07860212	0.9972340	Cl-Cr	-0.011316007	-0.069150821	0.04651881	0.9972548
	diff	lwr	upr	padj		diff	lwr	upr	padj
Af_FRFMIG-Mg_FRFMIG	0.0129918847	-0.079385904	0.105369674	0.9999999	Af_FRFMIG-Mg_FRFMIG	0.024620620	-0.0290990192	0.078340260	0.9551169
Cl_FRFMIG-Mg_FRFMIG	0.0660129631	-0.049218269	0.181244195	0.7993444	Cl_FRFMIG-Mg_FRFMIG	0.105408942	0.0383995419	0.172418342	0.0000216
Mg_FRFCOR-Mg_FRFMIG	-0.0153660041	-0.095521810	0.064789802	0.9999944	Mg_FRFCOR-Mg_FRFMIG	-0.003826614	-0.0504389123	0.042785684	1.0000000
Af_FRFCOR-Mg_FRFMIG	0.0217849201	-0.055652946	0.099222786	0.9995510	Af_FRFCOR-Mg_FRFMIG	0.011893550	-0.0331382085	0.056925308	0.9997742
As_FRFCOR-Mg_FRFMIG	-0.0070685466	-0.088286065	0.074148972	1.0000000	As_FRFCOR-Mg_FRFMIG	-0.002680826	-0.0499105320	0.044548881	1.0000000
Mg_FRPDLL-Mg_FRFMIG	-0.0617819763	-0.159455320	0.035891368	0.6678020	Mg_FRPDLL-Mg_FRFMIG	-0.018752600	-0.0755517165	0.038046517	0.9976252
Af_FRPDLL-Mg_FRFMIG	-0.0857869783	-0.183460322	0.011886366	0.1537013	Af_FRPDLL-Mg_FRFMIG	-0.037832339	-0.0946314557	0.018966778	0.5856368
As_FRPDLL-Mg_FRFMIG	-0.0663625676	-0.164035912	0.031310776	0.5523461	As_FRPDLL-Mg_FRFMIG	-0.023004102	-0.0798032185	0.033795015	0.9838020
Cr_FRPDLL-Mg_FRFMIG	0.0454435326	-0.069787699	0.160674764	0.9871899	Cr_FRPDLL-Mg_FRFMIG	0.106776358	0.0397669574	0.173785758	0.0000154
As_FRPLTO-Mg_FRFMIG	-0.0156033149	-0.091537390	0.060330760	0.9999872	As_FRPLTO-Mg_FRFMIG	-0.006553107	-0.0507103790	0.037604164	0.9999997
Mm_FRPLTO-Mg_FRFMIG	0.0144854596	-0.086481165	0.115452084	0.9999998	Mm_FRPLTO-Mg_FRFMIG	0.049165210	-0.0095490194	0.107879439	0.2123399
Rn_FRPLTO-Mg_FRFMIG	-0.0174877446	-0.112329374	0.077353884	0.9999965	Rn_FRPLTO-Mg_FRFMIG	0.003393020	-0.0517593943	0.058545435	1.0000000
Cr_FRPLTO-Mg_FRFMIG	0.0842156108	0.005940555	0.162490667	0.0222103	Cr_FRPLTO-Mg_FRFMIG	0.114834201	0.0693155986	0.160352803	0.0000000
Cl_FRFMIG-Af_FRFMIG	0.0530210784	-0.072737697	0.178779854	0.9771459	Cl_FRFMIG-Af_FRFMIG	0.080788322	0.0076569320	0.153919712	0.0159947
Mg_FRFCOR-Af_FRFMIG	-0.0283578888	-0.123025656	0.066309878	0.9991245	Mg_FRFCOR-Af_FRFMIG	-0.028447235	-0.0834985450	0.026604076	0.8934457
Af_FRFCOR-Af_FRFMIG	0.0087930354	-0.083584754	0.101170824	1.0000000	Af_FRFCOR-Af_FRFMIG	-0.012727071	-0.0664467104	0.040992569	0.9999332
As_FRFCOR-Af_FRFMIG	-0.0200604313	-0.115628827	0.075507964	0.9999835	As_FRFCOR-Af_FRFMIG	-0.027301446	-0.0828764908	0.028273599	0.9247970
Mg_FRPDLL-Af_FRFMIG	-0.0747738610	-0.184669789	0.035122067	0.5499223	Mg_FRPDLL-Af_FRFMIG	-0.043373220	-0.1072800281	0.020533588	0.5541883
Af_FRPDLL-Af_FRFMIG	-0.0987788631	-0.208674791	0.011117065	0.1292971	Af_FRPDLL-Af_FRFMIG	-0.062452959	-0.1263597673	0.001453849	0.0627615
As_FRPDLL-Af_FRFMIG	-0.0793544523	-0.189250380	0.030541476	0.4474548	As_FRPDLL-Af_FRFMIG	-0.047624722	-0.1115315301	0.016282086	0.3932015
Cr_FRPDLL-Af_FRFMIG	0.0324516478	-0.093307128	0.158210423	0.9998254	Cr_FRPDLL-Af_FRFMIG	0.082155737	0.0090243476	0.155287127	0.0128519
As_FRPLTO-Af_FRFMIG	-0.0285951996	-0.119716089	0.062525690	0.9985808	As_FRPLTO-Af_FRFMIG	-0.031173728	-0.0841624537	0.021814998	0.7679131
Mm_FRPLTO-Af_FRFMIG	0.0014935748	-0.111339452	0.114326602	1.0000000	Mm_FRPLTO-Af_FRFMIG	0.024544589	-0.0410702043	0.090159383	0.9920758
Rn_FRPLTO-Af_FRFMIG	-0.0304796294	-0.137866628	0.076907369	0.9995060	Rn_FRPLTO-Af_FRFMIG	-0.021227600	-0.0836754125	0.041220213	0.9968278
Cr_FRPLTO-Af_FRFMIG	0.0712237261	-0.021856977	0.164304429	0.3487756	Cr_FRPLTO-Af_FRFMIG	0.090213580	0.0360851813	0.144341979	0.0000045
Mg_FRFCOR-Cl_FRFMIG	-0.0813789672	-0.198454016	0.035696081	0.5133818	Mg_FRFCOR-Cl_FRFMIG	-0.109235557	-0.1773171753	-0.041153938	0.0000129
Af_FRFCOR-Cl_FRFMIG	-0.0442280430	-0.159459275	0.071003189	0.9899642	Af_FRFCOR-Cl_FRFMIG	-0.093515393	-0.1605247930	-0.026505992	0.0003396
As_FRFCOR-Cl_FRFMIG	-0.0730815097	-0.190886005	0.044722985	0.6965812	As_FRFCOR-Cl_FRFMIG	-0.108089768	-0.1765955753	-0.039583961	0.0000200
Mg_FRPDLL-Cl_FRFMIG	-0.1277949394	-0.257493420	0.001903541	0.0579482	Mg_FRPDLL-Cl_FRFMIG	-0.124161542	-0.1995839534	-0.048739130	0.0000064
Af_FRPDLL-Cl_FRFMIG	-0.1517999415	-0.281498422	-0.022101461	0.0072754	Af_FRPDLL-Cl_FRFMIG	-0.143241281	-0.2186636926	-0.067818869	0.0000001
As_FRPDLL-Cl_FRFMIG	-0.1323755307	-0.262074011	-0.002677050	0.0404179	As_FRPDLL-Cl_FRFMIG	-0.128413044	-0.2038354554	-0.052990632	0.0000025
Cr_FRPDLL-Cl_FRFMIG	-0.0205694305	-0.163956496	0.122817635	0.9999998	Cr_FRPDLL-Cl_FRFMIG	0.001367416	-0.0820151979	0.084750029	1.0000000
As_FRPLTO-Cl_FRFMIG	-0.0816162780	-0.195842358	0.032609802	0.4657255	As_FRPLTO-Cl_FRFMIG	-0.111962049	-0.1783869329	-0.045537166	0.0000033
Mm_FRPLTO-Cl_FRFMIG	-0.0515275035	-0.183723846	0.080668839	0.9884636	Mm_FRPLTO-Cl_FRFMIG	-0.056243733	-0.1331187036	0.020631239	0.4247717
Rn_FRPLTO-Cl_FRFMIG	-0.0835007077	-0.211080284	0.044078869	0.6143256	Rn_FRPLTO-Cl_FRFMIG	-0.102015922	-0.1762061458	-0.027825698	0.0004585
Cr_FRPLTO-Cl_FRFMIG	0.0182026477	-0.097592854	0.133998149	0.9999995	Cr_FRPLTO-Cl_FRFMIG	0.009425258	-0.0579122766	0.076762793	0.9999999
Af_FRFCOR-Mg_FRFCOR	0.0371509242	-0.043004882	0.117306730	0.9510743	Af_FRFCOR-Mg_FRFCOR	0.015720164	-0.0308921341	0.062332462	0.9970655
As_FRFCOR-Mg_FRFCOR	0.0082974575	-0.075515522	0.092110437	1.0000000	As_FRFCOR-Mg_FRFCOR	0.001145789	-0.0475932331	0.049884810	1.0000000
Mg_FRPDLL-Mg_FRFCOR	-0.0464159722	-0.146257909	0.053425965	0.9499264	Mg_FRPDLL-Mg_FRFCOR	-0.014925985	-0.0729861848	0.043134214	0.9998325
Af_FRPDLL-Mg_FRFCOR	-0.0704209743	-0.170262911	0.029420963	0.4881625	Af_FRPDLL-Mg_FRFCOR	-0.034005724	-0.0920659239	0.024054475	0.7733782
As_FRPDLL-Mg_FRFCOR	-0.0509965635	-0.150838500	0.048845373	0.9014294	As_FRPDLL-Mg_FRFCOR	-0.019177487	-0.0772376868	0.038882712	0.9976146
Cr_FRPDLL-Mg_FRFCOR	0.0608095367	-0.056265512	0.177884585	0.8897507	Cr_FRPDLL-Mg_FRFCOR	0.110602972	0.0425213533	0.178684591	0.0000092
As_FRPLTO-Mg_FRFCOR	-0.0002373108	-0.078941275	0.078466653	1.0000000	As_FRPLTO-Mg_FRFCOR	-0.002726493	-0.0484945138	0.043041528	1.0000000
Mm_FRPLTO-Mg_FRFCOR	0.0298514637	-0.073214483	0.132917411	0.9993866	Mm_FRPLTO-Mg_FRFCOR	0.052991824	-0.0069432056	0.112926854	0.1464203
Rn_FRPLTO-Mg_FRFCOR	-0.0021217405	-0.099195243	0.094951762	1.0000000	Rn_FRPLTO-Mg_FRFCOR	0.007219635	-0.0492306613	0.063669931	1.0000000
Cr_FRPLTO-Mg_FRFCOR	0.0995816149	0.018616717	0.180546512	0.0034101	Cr_FRPLTO-Mg_FRFCOR	0.118660815	0.0715780133	0.165743617	0.0000000
As_FRFCOR-Af_FRFCOR	-0.0288534667	-0.110070985	0.052364052	0.9951286	As_FRFCOR-Af_FRFCOR	-0.014574375	-0.0618040815	0.032655331	0.9988067
Mg_FRPDLL-Af_FRFCOR	-0.0835668964	-0.181240240	0.014106448	0.1845717	Mg_FRPDLL-Af_FRFCOR	-0.030646149	-0.0874452660	0.026152968	0.8592771
Af_FRPDLL-Af_FRFCOR	-0.1075718984	-0.205245242	-0.009898554	0.0166277	Af_FRPDLL-Af_FRFCOR	-0.049725888	-0.1065250052	0.007073229	0.1573271
As_FRPDLL-Af_FRFCOR	-0.0881474877	-0.185820832	0.009525856	0.1253112	As_FRPDLL-Af_FRFCOR	-0.034897651	-0.0916967680	0.021901466	0.7103698
Cr_FRPDLL-Af_FRFCOR	0.0236586125	-0.091572619	0.138889844	0.9999873	Cr_FRPDLL-Af_FRFCOR	0.094882808	0.0278734079	0.161892209	0.0002509
As_FRPLTO-Af_FRFCOR	-0.0373882350	-0.113322310	0.038545840	0.9235643	As_FRPLTO-Af_FRFCOR	-0.018446657	-0.0626039285	0.025710615	0.9788555
Mm_FRPLTO-Af_FRFCOR	-0.0072994605	-0.108266085	0.093667164	1.0000000	Mm_FRPLTO-Af_FRFCOR	0.037271660	-0.0214425689	0.095985889	0.6623785
Rn_FRPLTO-Af_FRFCOR	-0.0392726647	-0.134114294	0.055568964	0.9803839	Rn_FRPLTO-Af_FRFCOR	-0.008500529	-0.0636529438	0.046651886	0.9999996
Cr_FRPLTO-Af_FRFCOR	0.0624306907	-0.015844365	0.140705747	0.2824906	Cr_FRPLTO-Af_FRFCOR	0.102940651	0.0574220491	0.148459253	0.0000000
Mg_FRPDLL-As_FRFCOR	-0.0547134297	-0.155409728	0.045982868	0.8530333	Mg_FRPDLL-As_FRFCOR	-0.016071774	-0.0746288025	0.042485255	0.9996562
Af_FRPDLL-As_FRFCOR	-0.0787184318	-0.179414730	0.021977866	0.3139317	Af_FRPDLL-As_FRFCOR	-0.035151513	-0.0937085417	0.023405516	0.7421079
As_FRPDLL-As_FRFCOR	-0.0592940210	-0.159990319	0.041402277	0.7667936	As_FRPDLL-As_FRFCOR	-0.020323276	-0.0788803045	0.038233753	0.9961116
Cr_FRPDLL-As_FRFCOR	0.0525120791	-0.065292416	0.170316574	0.9639212	Cr_FRPDLL-As_FRFCOR	0.109457183	0.0409513760	0.177962991	0.0000144
As_FRPLTO-As_FRFCOR	-0.0085347683	-0.088319767	0.071250230	1.0000000	As_FRPLTO-As_FRFCOR	-0.003872282	-0.0502689471	0.042524384	1.0000000
Mm_FRPLTO-As_FRFCOR	0.0215540062	-0.082339793	0.125447805	0.9999856	Mm_FRPLTO-As_FRFCOR	0.051846035	-0.0085704078	0.112262479	0.1808734
Rn_FRPLTO-As_FRFCOR	-0.0104191980	-0.108371211	0.087532815	1.0000000	Rn_FRPLTO-As_FRFCOR	0.006073846	-0.0508873228	0.063035015	1.0000000
Cr_FRPLTO-As_FRFCOR	0.0912841574	0.009268020	0.173300294	0.0145222	Cr_FRPLTO-As_FRFCOR	0.117515026	0.0698209067	0.165209146	0.0000000
Af_FRPDLL-Mg_FRPDLL	-0.0240050021	-0.138388310	0.090378306	0.9999835	Af_FRPDLL-Mg_FRPDLL	-0.019079739	-0.0855960540	0.047436576	0.9994468
As_FRPDLL-Mg_FRPDLL	-0.0045805913	-0.118963900	0.109802717	1.0000000	As_FRPDLL-Mg_FRPDLL	-0.004251502	-0.0707678168	0.062264813	1.0000000
Cr_FRPDLL-Mg_FRPDLL	0.1072255089	-0.022472972	0.236923989	0.2298239	Cr_FRPDLL-Mg_FRPDLL	0.125528957	0.0501065456	0.200951369	0.0000047
As_FRPLTO-Mg_FRPDLL	0.0461786614	-0.050306792	0.142664115	0.9377440	As_FRPLTO-Mg_FRPDLL	0.012199492	-0.0439088413	0.068307826	0.9999751
Mm_FRPLTO-Mg_FRPDLL	0.0762674359	-0.040940577	0.193475449	0.6236804	Mm_FRPLTO-Mg_FRPDLL	0.067917809	-0.0002411311	0.136076750	0.0518250
Rn_FRPLTO-Mg_FRPDLL	0.0442942317	-0.067680737	0.156269201	0.9868375	Rn_FRPLTO-Mg_FRPDLL	0.022145620	-0.0429701945	0.087261435	0.9968121
Cr_FRPLTO-Mg_FRPDLL	0.1459975871	0.047659174	0.244336000	0.0000881	Cr_FRPLTO-Mg_FRPDLL	0.133586800	0.0764009314	0.190772669	0.0000000
As_FRPDLL-Af_FRPDLL	0.0194244108	-0.094958897	0.133807719	0.9999987	As_FRPDLL-Af_FRPDLL	0.014828237	-0.0516880777	0.081344552	0.9999668
Cr_FRPDLL-Af_FRPDLL	0.1312305109	0.001532030	0.260928991	0.0443014	Cr_FRPDLL-Af_FRPDLL	0.144608696	0.0691862848	0.220031108	0.0000001
As_FRPLTO-Af_FRPDLL	0.0701836635	-0.026301790	0.166669117	0.4347682	As_FRPLTO-Af_FRPDLL	0.031279231	-0.0248291022	0.087387565	0.8284531
Mm_FRPLTO-Af_FRPDLL	0.1002724379	-0.016935575	0.217480451	0.1846687	Mm_FRPLTO-Af_FRPDLL	0.086997548	0.0188386081	0.155156489	0.0018369
Rn_FRPLTO-Af_FRPDLL	0.0682992337	-0.043675735	0.180274203	0.7205345	Rn_FRPLTO-Af_FRPDLL	0.041225359	-0.0238904553	0.106341174	0.6664332
Cr_FRPLTO-Af_FRPDLL	0.1700025892	0.071664176	0.268341002	0.0000016	Cr_FRPLTO-Af_FRPDLL	0.152666539	0.0954806706	0.209852408	0.0000000
Cr_FRPDLL-As_FRPDLL	0.1118061002	-0.017892380	0.241504581	0.1753594	Cr_FRPDLL-As_FRPDLL	0.129780459	0.0543580476	0.205202871	0.0000018
As_FRPLTO-As_FRPDLL	0.0507592527	-0.045726201	0.147244706	0.8801516	As_FRPLTO-As_FRPDLL	0.016450994	-0.0396573393	0.072559328	0.9993015
Mm_FRPLTO-As_FRPDLL	0.0808480272	-0.036359986	0.198056040	0.5265790	Mm_FRPLTO-As_FRPDLL	0.072169311	0.0040103709	0.140328252	0.0268372
Rn_FRPLTO-As_FRPDLL	0.0488748230	-0.063100146	0.160849792	0.9695461	Rn_FRPLTO-As_FRPDLL	0.026397122	-0.0387186925	0.091512937	0.9836694
Cr_FRPLTO-As_FRPDLL	0.1505781784	0.052239765	0.248916592	0.0000423	Cr_FRPLTO-As_FRPDLL	0.137838302	0.0806524334	0.195024171	0.0000000
As_FRPLTO-Cr_FRPDLL	-0.0610468475	-0.175272928	0.053179233	0.8674376	As_FRPLTO-Cr_FRPDLL	-0.113329465	-0.1797543485	-0.046904582	0.0000023
Mm_FRPLTO-Cr_FRPDLL	-0.0309580730	-0.163154415	0.101238269	0.9999415	Mm_FRPLTO-Cr_FRPDLL	-0.057611148	-0.1344861192	0.019263823	0.3836695
Rn_FRPLTO-Cr_FRPDLL	-0.0629312772	-0.190510853	0.064648299	0.9225749	Rn_FRPLTO-Cr_FRPDLL	-0.103383337	-0.1775735613	-0.029193113	0.0003501
Cr_FRPLTO-Cr_FRPDLL	0.0387720782	-0.077023423	0.154567580	0.9972677	Cr_FRPLTO-Cr_FRPDLL	0.008057843	-0.0592796921	0.075395378	1.0000000
Mm_FRPLTO-As_FRPLTO	0.0300887745	-0.069729159	0.129906708	0.9990650	Mm_FRPLTO-As_FRPLTO	0.055718317	-0.0023279241	0.113764558	0.0742599
Rn_FRPLTO-As_FRPLTO	-0.0018844297	-0.095502244	0.091733385	1.0000000	Rn_FRPLTO-As_FRPLTO	0.009946128	-0.0444946131	0.064386869	0.9999968
Cr_FRPLTO-As_FRPLTO	0.0998189257	0.023031263	0.176606588	0.0013309	Cr_FRPLTO-As_FRPLTO	0.121387308	0.0767336570	0.166040959	0.0000000
Rn_FRPLTO-Mm_FRPLTO	-0.0319732042	-0.146832121	0.082885712	0.9995993	Rn_FRPLTO-Mm_FRPLTO	-0.045772189	-0.1125650804	0.021020702	0.5377662
Cr_FRPLTO-Mm_FRPLTO	0.0697301512	-0.031879989	0.171340291	0.5353600	Cr_FRPLTO-Mm_FRPLTO	0.065668991	0.0065805437	0.124757438	0.0148020
Cr_FRPLTO-Rn_FRPLTO	0.1017033554	0.006176941	0.197229770	0.0251689	Cr_FRPLTO-Rn_FRPLTO	0.111441180	0.0558905479	0.166991812	0.0000000
3. Test biological interaction
A. Betadisper test						B. Post hoc test (Tukey test) for significant variables
		Fvalue	Pr(>F)						diff	lwr	upr	padj
As	Wuni	2.1536	0.1259	not sign		Af	wuni	FRFMIG-FRFCOR	-0.008793035	-0.07142989	0.05384382	0.9382740
	Ptw	1.2394	0.2977	not sign				FRPDLL-FRFCOR	-0.107571898	-0.17379941	-0.04134439	0.0008154
Af	Wuni	8.2751	0.0008702	***				FRPDLL-FRFMIG	-0.098778863	-0.17329391	-0.02426382	0.0067387
	Ptw	13.656	2.318e-05	***			Ptw	FRFMIG-FRFCOR	0.01272707	-0.01315871	0.03861286	0.4642750
Mg	Wuni	2.9774	0.05951	not sign				FRPDLL-FRFCOR	-0.04972589	-0.07709558	-0.02235620	0.0001893
	Ptw	1.2044	0.3079	not sign				FRPDLL-FRFMIG	-0.06245296	-0.09324762	-0.03165830	0.0000358
Cr	Wuni	0.6352	0.536	not sign					diff	lwr	upr	padj
	Ptw	1.2044	0.3079	not sign		FRFMIG	Ptw	Cl-Af	0.08078832	0.04253356	0.119043087	0.0000213	Cl diff
FRFMIG	Wuni	2.0926	0.1363	not sign				Mg-Af	-0.02462062	-0.05272117	0.003479929	0.0961072
	Ptw	26.738	3.697e-08	***				Mg-Cl	-0.10540894	-0.14046132	-0.070356568	0.0000000
FRFCOR	Wuni	1.1346	0.3281	not sign		FRPDLL	Wuni	As-Af	0.019424411	-0.06010764	0.09895646	0.9121142	Cr diff
	Ptw	1.1497	0.3234	not sign				Cr-Af	0.131230511	0.04104964	0.22141138	0.0020713
FRPDLL	Wuni	5.7194	0.002624	**				Mg-Af	0.024005002	-0.05552705	0.10353705	0.8479671
	Ptw	12.596	8.788e-06	***				Cr-As	0.111806100	0.02162523	0.20198697	0.0101367
FRPLTO	Wuni	7.8999	0.0001377	***				Mg-As	0.004580591	-0.07495146	0.08411264	0.9986451
	Ptw	23.117	2.195e-10	***				Mg-Cr	-0.107225509	-0.19740638	-0.01704464	0.0144638
							Ptw	As-Af	0.014828237	-0.04565885	0.07531533	0.9112359	Cr diff
								Cr-Af	0.144608696	0.07602278	0.21319461	0.0000108
								Mg-Af	0.019079739	-0.04140735	0.07956683	0.8303922
								Cr-As	0.129780459	0.06119455	0.19836637	0.0000640
								Mg-As	0.004251502	-0.05623559	0.06473859	0.9975490
								Mg-Cr	-0.125528957	-0.19411487	-0.05694305	0.0001061
						FRPLTO	Wuni	Cr-As	0.09981893	0.04083972	0.158798130	0.0001854	Cr diff
								Mm-As	0.03008877	-0.04657956	0.106757110	0.7301883
								Rn-As	-0.00188443	-0.07379057	0.070021708	0.9998807
								Mm-Cr	-0.06973015	-0.14777505	0.008314746	0.0962248
								Rn-Cr	-0.10170336	-0.17507545	-0.028331257	0.0028133
								Rn-Mm	-0.03197320	-0.12019425	0.056247837	0.7753015
							Ptw	Cr-As	0.121387308	0.080714690	0.16205993	0.0000000	Cr and Mm
								Mm-As	0.055718317	0.002847107	0.10858953	0.0350189
								Rn-As	0.009946128	-0.039641025	0.05953328	0.9518836
								Mm-Cr	-0.065668991	-0.119489491	-0.01184849	0.0105794
								Rn-Cr	-0.111441180	-0.162039274	-0.06084309	0.0000012
								Rn-Mm	-0.045772189	-0.106610254	0.01506588	0.2049502

### Sheet: S3.4.Deseq2
Supplementary Table S3.4 Deseq2
Pathway	baseMean	log2FoldChange	lfcSE	stat	pvalue	padj	class	description
THREOCAT-PWY	42.697203	0.873345	0.06489575	13.457667	2.775423e-41	1.062987e-38	Super-Pathways	superpathway of L-threonine metabolism
PWY-5088	23.871640	0.743241	0.06321009	11.758265	6.403691e-32	1.226307e-29	Energy-Metabolism	L-glutamate degradation VIII (to propanoate)
PWY-5180	9.459145	0.589434	0.05690728	10.357787	3.857827e-25	3.693869e-23	Super-Pathways	toluene degradation I (aerobic) (via o-cresol)
PWY-5182	9.459145	0.589434	0.05690728	10.357787	3.857827e-25	3.693869e-23	Super-Pathways	toluene degradation II (aerobic) (via 4-methylcatechol)
PWY-7031	4.580736	-0.525561	0.05171907	-10.161847	2.934640e-24	2.247934e-22	Macromolecule-Modification	protein N-glycosylation (bacterial)
PWY-7377	186.515471	0.749171	0.07714208	9.711576	2.691441e-22	1.718037e-20	Biosynthesis	cob(II)yrinate a,c-diamide biosynthesis I (early cobalt insertion)
KETOGLUCONMET-PWY	6.721643	0.4956	0.05591500	8.863445	7.757920e-19	4.244691e-17	Super-Pathways	ketogluconate metabolism
PWY-6470	170.598891	0.67763	0.07788654	8.700216	3.312539e-18	1.585878e-16	Super-Pathways	peptidoglycan biosynthesis V (&beta;-lactam resistance)
PWY-5265	4.660074	0.458004	0.05314987	8.617210	6.860535e-18	2.919539e-16	Biosynthesis	peptidoglycan biosynthesis II (staphylococci)
PWY0-42	107.592782	0.571473	0.07168629	7.971858	1.563069e-15	5.986554e-14	Degradation	2-methylcitrate cycle I
PWY-7446	3.384017	0.3895	0.04893455	7.959606	1.725874e-15	6.009179e-14	Degradation	sulfoglycolysis
PWY-5747	111.223797	0.566552	0.07200060	7.868712	3.583110e-15	1.143609e-13	Degradation	2-methylcitrate cycle II
PWY-6383	3.612175	0.364251	0.04930667	7.387464	1.496554e-13	4.409080e-12	Biosynthesis	mono-trans, poly-cis decaprenyl phosphate biosynthesis
GALACTARDEG-PWY	49.553619	0.496482	0.06838587	7.260012	3.870555e-13	9.882816e-12	Degradation	D-galactarate degradation I
GLUCARGALACTSUPER-PWY	49.553619	0.496482	0.06838587	7.260012	3.870555e-13	9.882816e-12	Super-Pathways	superpathway of D-glucarate and D-galactarate degradation
LPSSYN-PWY	2.890607	0.351222	0.04927274	7.128124	1.017460e-12	2.353825e-11	Biosynthesis	superpathway of lipopolysaccharide biosynthesis
PWY0-1277	5.011348	0.37459	0.05257792	7.124475	1.044779e-12	2.353825e-11	Super-Pathways	3-phenylpropanoate and 3-(3-hydroxyphenyl)propanoate degradation
HCAMHPDEG-PWY	3.336483	0.330312	0.04863400	6.791799	1.107438e-11	2.232363e-10	Degradation	3-phenylpropanoate and 3-(3-hydroxyphenyl)propanoate degradation to 2-oxopent-4-enoate
PWY-6690	3.336483	0.330312	0.04863400	6.791799	1.107438e-11	2.232363e-10	Degradation	cinnamate and 3-hydroxycinnamate degradation to 2-oxopent-4-enoate
PWY-1622	6.670649	0.357645	0.05679512	6.297114	3.032383e-10	5.807014e-09	Degradation	formaldehyde assimilation I (serine pathway)
PWY-5415	3.958598	0.311022	0.04955387	6.276448	3.463949e-10	6.317583e-09	Degradation	catechol degradation I (meta-cleavage pathway)
KDO-NAGLIPASYN-PWY	258.414528	0.500158	0.08012659	6.242096	4.317450e-10	7.516288e-09	Biosynthesis	superpathway of (Kdo)2-lipid A biosynthesis
P281-PWY	2.304825	0.270257	0.04373611	6.179277	6.439601e-10	1.072334e-08	Degradation	3-phenylpropanoate degradation
PWY-6572	89.622170	0.447159	0.07259356	6.159768	7.285176e-10	1.116089e-08	Degradation	chondroitin sulfate degradation I (bacterial)
GOLPDLCAT-PWY	124.177990	0.403446	0.06609966	6.103599	1.037063e-09	1.527674e-08	Super-Pathways	superpathway of glycerol degradation to 1,3-propanediol
ENTBACSYN-PWY	145.308576	0.424107	0.08014318	5.291868	1.210732e-07	1.599001e-06	Biosynthesis	enterobactin biosynthesis
PWY0-1533	108.455802	0.361707	0.07068379	5.117255	3.100144e-07	3.830178e-06	Degradation	methylphosphonate degradation I
LEU-DEG2-PWY	339.986837	-0.35563	0.07182062	-4.951646	7.358826e-07	8.540698e-06	Degradation	L-leucine degradation I
ALL-CHORISMATE-PWY	130.148387	0.376882	0.08016199	4.701500	2.582567e-06	2.536213e-05	Super-Pathways	superpathway of chorismate metabolism
CRNFORCAT-PWY	2.119829	-0.207775	0.04466824	-4.651524	3.294915e-06	3.154881e-05	Degradation	creatinine degradation I
ECASYN-PWY	78.376410	0.353299	0.07686960	4.596075	4.305236e-06	3.834664e-05	Biosynthesis	enterobacterial common antigen biosynthesis
AST-PWY	89.686043	0.340486	0.07517265	4.529389	5.915436e-06	5.034694e-05	Degradation	L-arginine degradation II (AST pathway)
GLUCOSE1PMETAB-PWY	166.967161	0.337125	0.07743538	4.353634	1.338993e-05	1.068405e-04	Degradation	glucose and glucose-1-phosphate degradation
P461-PWY	1428.048352	0.23259	0.05501106	4.228062	2.357132e-05	1.770160e-04	Energy-Metabolism	hexitol fermentation to lactate, formate, ethanol and acetate
PWY-5005	260.440717	0.260218	0.06370015	4.085040	4.406928e-05	3.014024e-04	Biosynthesis	biotin biosynthesis II
HEXITOLDEGSUPER-PWY	550.041949	0.285176	0.07012518	4.066673	4.768917e-05	3.204377e-04	Degradation	superpathway of hexitol degradation (bacteria)
GLYCOL-GLYOXDEG-PWY	99.506598	0.289136	0.07454740	3.878558	1.050775e-04	6.821130e-04	Super-Pathways	superpathway of glycol metabolism and degradation
PWY-7332	708.894480	-0.238235	0.06588314	-3.616027	2.991595e-04	1.762740e-03	Biosynthesis	superpathway of UDP-N-acetylglucosamine-derived O-antigen building blocks biosynthesis
PWY0-1338	236.676809	0.255055	0.07337744	3.475930	5.090856e-04	2.746194e-03	Biosynthesis	polymyxin resistance
ORNDEG-PWY	39.272050	0.249442	0.07345191	3.395996	6.837930e-04	3.445957e-03	Degradation	superpathway of ornithine degradation
PWY-6629	214.601771	0.284078	0.08569752	3.314888	9.167986e-04	4.334986e-03	Biosynthesis	superpathway of L-tryptophan biosynthesis
P105-PWY	309.713357	0.269376	0.08507506	3.166338	1.543713e-03	6.874906e-03	Energy-Metabolism	TCA cycle IV (2-oxoglutarate decarboxylase)
PWY-6630	1308.560345	0.214713	0.07183578	2.988939	2.799483e-03	1.072202e-02	Super-Pathways	superpathway of L-tyrosine biosynthesis
PWY-6628	1330.886160	0.214326	0.07194699	2.978944	2.892436e-03	1.096834e-02	Biosynthesis	superpathway of L-phenylalanine biosynthesis
ARGDEG-PWY	45.534032	0.205657	0.07517965	2.735540	6.227793e-03	2.004407e-02	Super-Pathways	superpathway of L-arginine, putrescine, and 4-aminobutanoate degradation
ORNARGDEG-PWY	45.534032	0.205657	0.07517965	2.735540	6.227793e-03	2.004407e-02	Super-Pathways	superpathway of L-arginine and L-ornithine degradation
Family	baseMean	log2FoldChange	lfcSE	stat	pvalue	padj	Phylum
Acidaminococcaceae	35.469495	0.8656	0.05568611	15.544276	1.739784e-54	1.774580e-52	Firmicutes
Erysipelatoclostridiaceae	61.176099	0.974541	0.06404106	15.217443	2.709154e-52	1.381669e-50	Firmicutes
Succinivibrionaceae	28.481602	0.809832	0.05711588	14.178750	1.240364e-45	4.217236e-44	Proteobacteria
Selenomonadaceae	22.796219	0.770235	0.05734321	13.432022	3.925443e-41	1.000988e-39	Firmicutes
Bacteroidaceae	249.351998	0.789998	0.07017735	11.257159	2.135329e-29	4.356070e-28	Bacteroidota
Bifidobacteriaceae	20.713818	0.693775	0.06341654	10.939972	7.422304e-28	1.261792e-26	Actinobacteriota
Tannerellaceae	12.654165	0.548841	0.05555399	9.879422	5.112716e-23	7.449958e-22	Bacteroidota
Streptococcaceae	31.679175	0.626823	0.06450422	9.717553	2.538067e-22	3.236035e-21	Firmicutes
Erysipelotrichaceae	29.989505	0.596353	0.06708496	8.889514	6.137695e-19	6.956054e-18	Firmicutes
Gemellaceae	2.956293	0.390071	0.04644963	8.397715	4.552514e-17	4.643564e-16	Firmicutes
Fusobacteriaceae	2.726724	0.369883	0.04555843	8.118869	4.705483e-16	4.363266e-15	Fusobacteriota
Campylobacteraceae	3.020514	-0.388533	0.04947101	-7.853758	4.037542e-15	3.431911e-14	Campylobacterota
Peptostreptococcaceae	2.029618	0.301849	0.04216102	7.159439	8.100774e-13	6.355992e-12	Firmicutes
Prevotellaceae	476.242534	0.553732	0.08095900	6.839656	7.938357e-12	5.783660e-11	Bacteroidota
Mycoplasmataceae	190.667823	0.509576	0.07657621	6.654498	2.842693e-11	1.933031e-10	Firmicutes
Clostridiaceae	6.887307	0.348736	0.05512695	6.326060	2.514994e-10	1.603309e-09	Firmicutes
Veillonellaceae	1.558438	0.221544	0.03903217	5.675933	1.379351e-08	8.276107e-08	Firmicutes
Deferribacteraceae	457.571905	0.417554	0.07961337	5.244768	1.564789e-07	8.867137e-07	Deferribacterota
Rs-E47 termite group	221.306897	-0.349566	0.07173724	-4.872867	1.099900e-06	5.904728e-06	Bacteroidota
Enterobacteriaceae	194.761384	0.404297	0.08325017	4.856408	1.195342e-06	6.096246e-06	Proteobacteria
Rhizobiaceae	10.618235	-0.291761	0.06070359	-4.806321	1.537328e-06	7.467023e-06	Proteobacteria
Bacteroidales RF16 group	1.360745	0.165953	0.03705630	4.478407	7.520213e-06	3.486644e-05	Bacteroidota
Atopobiaceae	78.623138	0.333749	0.07641297	4.367698	1.255627e-05	5.568435e-05	Actinobacteriota
UCG-010	5.459471	0.220429	0.05473064	4.027518	5.636880e-05	2.395674e-04	Firmicutes
Sandaracinaceae	1.668110	-0.160687	0.04093474	-3.925451	8.656729e-05	3.531946e-04	Myxococcota
Flavobacteriaceae	1.282413	0.137103	0.03587339	3.821868	1.324446e-04	5.195905e-04	Bacteroidota
Butyricicoccaceae	42.112009	0.24064	0.06393954	3.763556	1.675144e-04	6.328321e-04	Firmicutes
Helicobacteraceae	3528.465108	0.196423	0.05507791	3.566269	3.620995e-04	1.319077e-03	Campylobacterota
Rikenellaceae	995.852134	0.169511	0.05049431	3.357041	7.878132e-04	2.770929e-03	Bacteroidota
Monoglobaceae	1.458292	-0.125263	0.03780887	-3.313053	9.228345e-04	3.137637e-03	Firmicutes
Pasteurellaceae	1.935909	0.132192	0.04098863	3.225089	1.259334e-03	4.143615e-03	Proteobacteria
Paracaedibacteraceae	3.913596	-0.15453	0.05043350	-3.064044	2.183667e-03	6.960439e-03	Proteobacteria
Acholeplasmataceae	56.729780	0.197441	0.07048886	2.801027	5.094030e-03	1.574518e-02	Firmicutes
Spirochaetaceae	316.888342	-0.224265	0.08195489	-2.736449	6.210615e-03	1.863184e-02	Spirochaetota
Lactobacillaceae	1549.889242	0.148252	0.05665782	2.616623	8.880449e-03	2.588017e-02	Firmicutes
[Clostridium] methylpentosum group	1.308020	-0.0896186	0.03532241	-2.537161	1.117557e-02	3.166411e-02	Firmicutes
Muribaculaceae	2981.766318	-0.101634	0.04121455	-2.465972	1.366420e-02	3.766888e-02	Bacteroidota
[Eubacterium] coprostanoligenes group	71.295209	0.168778	0.06932433	2.434618	1.490750e-02	4.001488e-02	Firmicutes
EC	baseMean	log2FoldChange	lfcSE	stat	pvalue	padj	Class	description
EC:6.2.1.17	127.63405	1.05126	0.06257072	16.801095	2.395795e-63	4.717320e-60	Ligases	C-S-Bonds
EC:2.8.2.22	83.46939	0.981333	0.06202131	15.822505	2.176562e-56	2.142825e-53	Transferases	sulfur-containing
EC:2.1.1.289	110.09028	1.01188	0.06677439	15.153768	7.154425e-52	4.695688e-49	Transferases	one-carbon
EC:2.1.1.196	110.18669	0.997314	0.06672451	14.946736	1.635719e-50	8.051828e-48	Transferases	one-carbon
EC:3.5.1.105	104.12199	0.992182	0.06766757	14.662590	1.119213e-48	4.407461e-46	Hydrolases	carbon-nitrogen-bond
EC:2.7.1.177	30.23256	0.808742	0.05736831	14.097371	3.941835e-45	1.293579e-42	Transferases	phosphorus-containing
EC:4.2.2.6	23.50493	0.782752	0.05560100	14.078026	5.183792e-45	1.458127e-42	Lyases	C-O-Lyases
EC:4.2.2.5	26.32186	0.803745	0.05823355	13.802095	2.475518e-43	6.092869e-41	Lyases	C-O-Lyases
EC:2.5.1.21	32.00412	0.797833	0.05838424	13.665212	1.638268e-42	3.419735e-40	Transferases	alkyl-aryl
EC:4.2.1.79	134.18726	0.90421	0.06618932	13.660960	1.736788e-42	3.419735e-40	Lyases	C-O-Lyases
EC:2.3.3.5	134.41611	0.902294	0.06636941	13.595029	4.285902e-42	7.671765e-40	Transferases	Acyltransferases
EC:2.4.1.58	20.39935	0.732789	0.05638639	12.995845	1.291724e-38	2.119504e-36	Transferases	Glycosyltransferases
EC:1.10.9.1	33.93057	-0.825479	0.06476193	-12.746357	3.266582e-37	4.019938e-35	Oxidoreductases	diphenols
EC:1.13.99.1	33.93057	-0.825479	0.06476193	-12.746357	3.266582e-37	4.019938e-35	Oxidoreductases	oxygenases
EC:1.3.1.13	33.93057	-0.825479	0.06476193	-12.746357	3.266582e-37	4.019938e-35	Oxidoreductases	CH-CH
EC:3.4.17.21	33.93057	-0.825479	0.06476193	-12.746357	3.266582e-37	4.019938e-35	Hydrolases	Peptidases
EC:2.7.1.63	48.48452	0.790723	0.06212790	12.727343	4.167839e-37	4.827338e-35	Transferases	phosphorus-containing
EC:3.2.1.11	20.64991	0.703083	0.05934148	11.848090	2.201506e-32	2.408203e-30	Hydrolases	Glycosylases
EC:3.5.1.68	40.00903	0.773633	0.06539026	11.831010	2.698756e-32	2.796764e-30	Hydrolases	carbon-nitrogen-bond
EC:3.2.1.165	11.04200	0.624797	0.05358984	11.658865	2.067796e-31	2.035745e-29	Hydrolases	Glycosylases
EC:4.1.99.2	54.08798	0.725394	0.06401565	11.331506	9.161567e-30	8.590060e-28	Lyases	C-C-Lyases
EC:3.1.31.1	66.43217	0.704967	0.06340910	11.117765	1.028156e-28	9.201999e-27	Hydrolases	ester-bonds
EC:2.4.1.57	36.71981	0.740711	0.06750442	10.972775	5.166199e-28	4.422715e-26	Transferases	Glycosyltransferases
EC:2.4.99.16	19.67858	0.638348	0.06194263	10.305467	6.656786e-25	5.461339e-23	Transferases	Glycosyltransferases
EC:2.4.1.288	19.38951	0.639699	0.06279043	10.187849	2.246811e-24	1.769588e-22	Transferases	Glycosyltransferases
EC:5.5.1.19	38.33183	0.704932	0.06934408	10.165714	2.820467e-24	2.135961e-22	Isomerases	IntraMolLyases
EC:2.7.1.162	18.53771	0.62891	0.06323782	9.945156	2.647581e-23	1.861817e-21	Transferases	phosphorus-containing
EC:3.5.1.56	28.69861	-0.671349	0.06764353	-9.924801	3.247483e-23	2.204929e-21	Hydrolases	carbon-nitrogen-bond
EC:3.2.1.65	81.80491	0.700744	0.07067071	9.915626	3.560183e-23	2.336667e-21	Hydrolases	Glycosylases
EC:3.1.2.4	30.47788	-0.654048	0.06711744	-9.744828	1.941065e-22	1.232889e-20	Hydrolases	ester-bonds
EC:3.5.1.97	46.03289	-0.652105	0.06700262	-9.732525	2.190868e-22	1.348069e-20	Hydrolases	carbon-nitrogen-bond
EC:2.7.1.166	33.92366	0.619821	0.06381645	9.712556	2.665683e-22	1.590524e-20	Transferases	phosphorus-containing
EC:2.3.2.10	46.67433	0.633217	0.06639015	9.537819	1.458679e-21	7.978164e-20	Transferases	Acyltransferases
EC:1.3.99.16	82.96114	-0.675867	0.07105973	-9.511246	1.883930e-21	1.002556e-19	Oxidoreductases	CH-CH
EC:4.1.1.83	60.44007	0.644065	0.06988958	9.215468	3.099240e-20	1.525601e-18	Lyases	C-C-Lyases
EC:3.1.6.6	129.75948	0.620867	0.06772027	9.168106	4.814006e-20	2.256852e-18	Hydrolases	ester-bonds
EC:1.14.11.1	28.89026	-0.612315	0.06740529	-9.084079	1.045807e-19	4.679989e-18	Oxidoreductases	oxygen

### Sheet: S3.5.NullModel
Supplementary Table S3.5.Null model on ASVs
A)Turnover
Tunover	mean_bNTI	median_bNTI	perc_selection%	Perc_stochastic%
FRFMIG	1.800098	1.7231396	46.30021	53.69979
FRFCOR	1.054990	0.8334523	32.25962	67.74038
FRPDLL	1.922489	1.5636212	45.12821	54.87179
FRPLTO	2.254073	1.6656044	46.84170	53.15830
As	0.7922430	0.4102707	68.73434	31.265664
Af	1.3766372	1.2267009	64.00709	35.992908
Mg	0.7780711	0.4149729	68.83117	31.168831
Mm	0.9387949	0.6277284	75.55556	24.444444
Rn	0.5777368	0.4229517	89.39394	10.606061
Cr	0.1429843	0.1488856	92.94355	7.056452
Cl	0.4557505	0.3002240	85.71429	14.285714
Af_FRFMIG	1.3074457	1.21886829	35.897436	64.10256
Af_FRFCOR	0.9324208	0.82399018	29.710145	70.28986
Af_FRPDLL	1.7911756	1.27258628	36.363636	63.63636
Mg_FRFMIG	1.1780871	1.19443243	39.492754	60.50725
Mg_FRFCOR	0.6302973	0.22335076	31.428571	68.57143
Mg_FRPDLL	-0.5038032	-0.61684719	14.545455	85.45455
As_FRFCOR	1.0182047	0.73747049	35.263158	64.73684
As_FRPDLL	0.7246920	0.17182928	25.454545	74.54545
As_FRPLTO	0.4059472	0.08868109	26.153846	73.84615
Cl_FRFMIG	0.4557505	0.30022398	14.285714	85.71429
Cr_FRPDLL	-0.1549301	-0.21279292	14.285714	85.71429
Cr_FRPLTO	0.1643184	0.17432176	6.333333	93.66667
Mm_FRPLTO	0.9387949	0.62772839	24.444444	75.55556
Rn_FRPLTO	0.5777368	0.42295171	10.606061	89.39394
B) Chi-2 Test
Pearson's Chi-squared-test
X-squared=	120.5
df=	13
p-value	<2.2e-16
C) db-RDA
Adonis test
	Df	SumOfSqs	R2	F	Pr(>F)
Species	6	11898	0.05252	2.0994	0.001	***
Site	3	14356	0.06336	5.0660	0.001	***
Species:Site	4	3834	0.01692	1.0148	0.388
Residual	208	196476	0.86720
Total	221	226565	1.00000
e) Post hoc Test
	Df	SumOfSqs	F	Pr(>F)
Af vs As	1	13.395	1.3446	0.075	.
Af vs Cl	1	21.019	1.0323	0.313
Af vs Cr	1	32.620	2.4546	0.001	***
Af vs Mg	1	8.898	0.8407	0.668
Af vs Mm	1	53.897	2.8610	0.001	***
Af vs Rn	1	27.827	1.5381	0.038	*
As vs Cl	1	25.629	1.7021	0.012	*
As vs Cr	1	14.171	1.3163	0.057	.
As vs Mg	1	18.722	2.0833	0.002	**
As vs Mm	1	52.073	3.6822	0.001	***
As vs Rn	1	19.140	1.3965	0.037	*
Cl vs Cr	1	54.114	2.2384	0.001	***
Cl vs Mg	1	14.227	0.8502	0.552
Cl vs Mm	1	158.487	3.1089	0.001	***
Cl vs Rn	1	81.778	1.7860	0.003	**
Cr vs Mg	1	36.239	3.1201	0.001	***
Cr vs Mm	1	90.700	4.1496	0.001	***
Cr vs Rn	1	26.287	1.2619	0.080	.
Mg vs Mm	1	54.181	3.4599	0.001	***
Mg vs Rn	1	25.636	1.6940	0.050	*
Mm vs Rn	1	94.791	2.5093	0.003	**
FRFMIG vs FRFCOR	1	29.326	3.1059	0.002	**
FRFMIG vs FRPDLL	1	93.424	8.2481	0.001	***
FRFMIG vs FRPLTO	1	50.284	6.2201	0.001	***
FRFCOR vs FRPDLL	1	93.207	9.9168	0.001	***
FRFCOR vs FRPLTO	1	44.289	6.2784	0.001	***
FRPDLL vs FRPLTO	1	37.214	4.6538	0.001	***
Mg_FRFMIG vs Af_FRFMIG	1	22.472	0.7840	0.681
Mg_FRFMIG vs Cl_FRFMIG	1	24.036	0.6752	0.814
Mg_FRFMIG vs Mg_FRFCOR	1	43.034	1.8786	0.012	*
Mg_FRFMIG vs Af_FRFCOR	1	44.974	1.8037	0.053	.
Mg_FRFMIG vs As_FRFCOR	1	39.014	1.5876	0.041	*
Mg_FRFMIG vs Mg_FRPDLL	1	95.613	3.0729	0.001	***
Mg_FRFMIG vs Af_FRPDLL	1	106.118	3.4221	0.001	***
Mg_FRFMIG vs As_FRPDLL	1	92.865	3.0689	0.002	**
Mg_FRFMIG vs Cr_FRPDLL	1	84.498	2.3480	0.028	*
Mg_FRFMIG vs As_FRPLTO	1	72.700	3.5958	0.001	***
Mg_FRFMIG vs Mm_FRPLTO	1	106.572	3.4282	0.002	**
Mg_FRFMIG vs Rn_FRPLTO	1	63.426	2.1812	0.007	**
Mg_FRFMIG vs Cr_FRPLTO	1	75.570	3.6117	0.001	***
Af_FRFMIG vs Cl_FRFMIG	1	31.192	0.6873	0.962
Af_FRFMIG vs Mg_FRFCOR	1	35.371	1.3393	0.082	.
Af_FRFMIG vs Af_FRFCOR	1	53.799	1.7627	0.054	.
Af_FRFMIG vs As_FRFCOR	1	45.253	1.5517	0.039	*
Af_FRFMIG vs Mg_FRPDLL	1	111.587	2.9017	0.001	***
Af_FRFMIG vs Af_FRPDLL	1	124.236	3.2503	0.001	***
Af_FRFMIG vs As_FRPDLL	1	111.330	3.0452	0.001	***
Af_FRFMIG vs Cr_FRPDLL	1	115.200	2.4846	0.002	**
Af_FRFMIG vs As_FRPLTO	1	65.345	2.8621	0.001	***
Af_FRFMIG vs Mm_FRPLTO	1	136.276	3.6235	0.001	***
Af_FRFMIG vs Rn_FRPLTO	1	68.772	1.9822	0.001	***
Af_FRFMIG vs Cr_FRPLTO	1	65.530	2.7490	0.001	***
Cl_FRFMIG vs Mg_FRFCOR	1	41.632	1.2848	0.119
Cl_FRFMIG vs Af_FRFCOR	1	49.121	1.2828	0.141
Cl_FRFMIG vs As_FRFCOR	1	48.739	1.3317	0.093	.
Cl_FRFMIG vs Mg_FRPDLL	1	134.515	2.5554	0.001	***
Cl_FRFMIG vs Af_FRPDLL	1	144.557	2.7689	0.001	***
Cl_FRFMIG vs As_FRPDLL	1	132.632	2.7006	0.002	**
Cl_FRFMIG vs Cr_FRPDLL	1	159.143	2.3167	0.001	***
Cl_FRFMIG vs As_FRPLTO	1	60.723	2.2343	0.001	***
Cl_FRFMIG vs Mm_FRPLTO	1	158.487	3.1089	0.001	***
Cl_FRFMIG vs Rn_FRPLTO	1	81.778	1.7860	0.003	**
Cl_FRFMIG vs Cr_FRPLTO	1	64.731	2.2622	0.001	***
Mg_FRFCOR vs Af_FRFCOR	1	30.811	1.2761	0.128
Mg_FRFCOR vs As_FRFCOR	1	24.240	1.0458	0.313
Mg_FRFCOR vs Mg_FRPDLL	1	117.305	4.0881	0.001	***
Mg_FRFCOR vs Af_FRPDLL	1	123.347	4.3177	0.001	***
Mg_FRFCOR vs As_FRPDLL	1	120.328	4.3498	0.001	***
Mg_FRFCOR vs Cr_FRPDLL	1	101.337	3.0817	0.001	***
Mg_FRFCOR vs As_FRPLTO	1	66.259	3.4874	0.001	***
Mg_FRFCOR vs Mm_FRPLTO	1	132.493	4.6852	0.001	***
Mg_FRFCOR vs Rn_FRPLTO	1	70.262	2.6423	0.001	***
Mg_FRFCOR vs Cr_FRPLTO	1	64.839	3.2936	0.001	***
Af_FRFCOR vs As_FRFCOR	1	17.807	0.6883	0.962
Af_FRFCOR vs Mg_FRPDLL	1	101.788	3.0657	0.001	***
Af_FRFCOR vs Af_FRPDLL	1	108.856	3.2889	0.001	***
Af_FRFCOR vs As_FRPDLL	1	107.021	3.3085	0.001	***
Af_FRFCOR vs Cr_FRPDLL	1	85.108	2.2003	0.014	*
Af_FRFCOR vs As_FRPLTO	1	58.347	2.7503	0.001	***
Af_FRFCOR vs Mm_FRPLTO	1	117.280	3.5214	0.001	***
Af_FRFCOR vs Rn_FRPLTO	1	69.416	2.2358	0.010	**
Af_FRFCOR vs Cr_FRPLTO	1	60.856	2.7710	0.001	***
As_FRFCOR vs Mg_FRPDLL	1	105.398	3.3071	0.001	***
As_FRFCOR vs Af_FRPDLL	1	113.146	3.5652	0.001	***
As_FRFCOR vs As_FRPDLL	1	110.812	3.6015	0.001	***
As_FRFCOR vs Cr_FRPDLL	1	92.092	2.4811	0.001	***
As_FRFCOR vs As_FRPLTO	1	53.462	2.6221	0.001	***
As_FRFCOR vs Mm_FRPLTO	1	129.294	4.0939	0.001	***
As_FRFCOR vs Rn_FRPLTO	1	68.693	2.3298	0.001	***
As_FRFCOR vs Cr_FRPLTO	1	54.862	2.5936	0.001	***
Mg_FRPDLL vs Af_FRPDLL	1	36.588	0.8472	0.724
Mg_FRPDLL vs As_FRPDLL	1	38.969	0.9463	0.483
Mg_FRPDLL vs Cr_FRPDLL	1	47.067	0.8736	0.569
Mg_FRPDLL vs As_FRPLTO	1	46.408	1.8925	0.003	**
Mg_FRPDLL vs Mm_FRPLTO	1	109.418	2.5710	0.001	***
Mg_FRPDLL vs Rn_FRPLTO	1	59.803	1.5393	0.033	*
Mg_FRPDLL vs Cr_FRPLTO	1	63.440	2.4713	0.002	**
Af_FRPDLL vs As_FRPDLL	1	34.187	0.8358	0.794
Af_FRPDLL vs Cr_FRPDLL	1	60.324	1.1287	0.228
Af_FRPDLL vs As_FRPLTO	1	59.743	2.4455	0.001	***
Af_FRPDLL vs Mm_FRPLTO	1	80.577	1.9071	0.006	**
Af_FRPDLL vs Rn_FRPLTO	1	73.564	1.9060	0.006	**
Af_FRPDLL vs Cr_FRPLTO	1	78.067	3.0528	0.001	***
As_FRPDLL vs Cr_FRPDLL	1	53.244	1.0575	0.290
As_FRPDLL vs As_FRPLTO	1	57.118	2.4038	0.001	***
As_FRPDLL vs Mm_FRPLTO	1	101.649	2.5390	0.001	***
As_FRPDLL vs Rn_FRPLTO	1	75.985	2.0663	0.011	*
As_FRPDLL vs Cr_FRPLTO	1	74.684	3.0035	0.001	***
Cr_FRPDLL vs As_FRPLTO	1	47.179	1.7145	0.010	**
Cr_FRPDLL vs Mm_FRPLTO	1	146.339	2.7939	0.002	**
Cr_FRPDLL vs Rn_FRPLTO	1	78.771	1.6800	0.028	*
Cr_FRPDLL vs Cr_FRPLTO	1	59.816	2.0644	0.004	**
As_FRPLTO vs Mm_FRPLTO	1	99.944	4.1274	0.001	***
As_FRPLTO vs Rn_FRPLTO	1	31.455	1.3696	0.036	*
As_FRPLTO vs Cr_FRPLTO	1	17.994	1.0207	0.416
Mm_FRPLTO vs Rn_FRPLTO	1	94.791	2.5093	0.001	***
Mm_FRPLTO vs Cr_FRPLTO	1	113.381	4.4690	0.001	***
Rn_FRPLTO vs Cr_FRPLTO	1	33.819	1.4090	0.017	*
